# The neural basis of flavour-nutrient learning

**DOI:** 10.1101/2025.02.09.637334

**Authors:** James C. R. Grove, Anna M. Hakimi, Queenie Li, Jingkun Zhang, Heiko Backes, Bojana Kuzmanovic, Jaewon Choi, Violeta Ubadiah, Longhui Qiu, Zhengya Liu, Dana M. Small, Marc Tittgemeyer, Zachary A. Knight

## Abstract

Animals learn about the external world, in part, via interoceptive signals^1,2^. For example, the nutrient content of food is first estimated in the mouth, in the form of flavour, and then measured again via slower signals from the gut. How these signals from the mouth and gut are integrated to drive learning is unknown. Here we identify a dopamine pathway that enables learning about the nutrient content of food. We show that dopamine neurons in the ventral tegmental area (VTA_DA_) are necessary for associating nutrients with flavours, and that post-ingestive nutrients trigger DA release selectively in a small region of the anterior basolateral amygdala (BLA) but not canonical DA targets in striatum. This nutrient-triggered DA release occurs preferentially in the left BLA in mice, and this same structure is preferentially activated by post-ingestive nutrients in humans. We identify the gut sensors that are responsible for nutrient-triggered DA release; show that they activate BLA-projecting DA neurons defined by expression of cholecystokinin (CCK); and demonstrate that stimulation of DA axon terminals in the anterior BLA drives flavour-nutrient learning but not other aspects of feeding behavior. Two-photon imaging of neurons in the left anterior BLA reveals that they integrate gustatory and post-ingestive cues, and silencing these neurons prevents flavour-nutrient learning. These findings establish a neural basis for how animals learn about the nutrient content of their food.
