## Supplementary Table 1 for "The neural basis of flavour-nutrient learning"

### Sheet: Sheet1
Figure	Manipulation	Experiment	Cohort	Test	Comparison	Statistics	n	i	m	p	p'
Fig. 1a	n/a	Flavor conditioning, 2 bottle test	WT	permutation (2-sided, paired)	pre vs. post	35.2±5.3 vs. 81.3±6.7% (40.8±3.8 vs. 79.4±7.4)	8	1	12	0.0001554 (2.91E-04)
Fig. 1b	VTA-DA inhibition	Flavor conditioning, 2 bottle test	control	permutation (2-sided, paired)	pre vs. post	53.7±4.8 vs. 81.1±3.0% (50.2±4.2 vs. 83.0±3.4)	11	1	1	2E-5 (1E-5)	#VALUE!
Fig. 1b	VTA-DA inhibition	Flavor conditioning, 2 bottle test	GtACR	permutation (2-sided, paired)	pre vs. post	48.5±6.9 vs. 53.4±7.4%	10	1	1	0.6289	0.6289
Fig. 1b	VTA-DA inhibition	Flavor conditioning, 2 bottle test		permutation (2-sided)	control vs. GtACR	27.3±5.3 vs. 5.0±9.0 Δ%	11, 10	1	1	0.01965	0.01965
Fig. 1c	VTA-DA inhibition	Flavor conditioning, CS- day 1		permutation (2-sided)	control vs. GtACR	977.1±200.7 vs. 782.4±135.7 licks	11, 10	1	1	0.434	0.434
Fig. 1c	VTA-DA inhibition	Flavor conditioning, CS+ day 1		permutation (2-sided)	control vs. GtACR	1396.4±131.3 vs. 927.4±122.7 licks	11, 10	1	1	0.01895	0.01895
Fig. 1d	VTA-DA inhibition	Ensure licks, continuous laser	control	permutation (2-sided, paired)	control vs. stim	484.2±51.5 vs. 458±37.3 licks	13	1	1	0.66641	0.66641
Fig. 1d	VTA-DA inhibition	Ensure licks, continuous laser	GtACR	permutation (2-sided, paired)	control vs. stim	322.9±47.2 vs. 422.3±84.6 licks	6	1	1	0.40757	0.40757
Fig. 1d	VTA-DA inhibition	Ensure licks, continuous laser	GtACR	permutation (2-sided)	control vs. GtACR	-26.2±58.9 vs. 99.4±113 Δlicks	6, 13	1	1	0.36865	0.36865
Fig. 1e	VTA-DA inhibition	CTA, 2-bottle test	GtACR	permutation (2-sided)	control vs. GtACR	17.3±8.5 vs 14.4±8.9%	9, 6	1	1	0.5857	0.5857
Ex.Fig. 1b	VTA-DA inhibition	Flavor conditioning, 2 bottle test	GtACR	linear regression (AP ~ Δpreference)	1	R2=0.29	20	1	1	0.014	0.014
Ex.Fig. 1c	VTA-DA inhibition	Flavor conditioning, 2 bottle test	GtACR	linear regression (ML~ Δpreference)	1	R2=0.0046	20	1	1	0.78	0.78
Ex.Fig. 1d	VTA-DA inhibition	Flavor conditioning, 2 bottle test	GtACR	linear regression (DV~ Δpreference)	1	R2=0.0079	20	1	1	0.71	0.71
Fig. 4b	VTA-DA→aBLA excitation	Flavor conditioning, 2 bottle test	ChR2	permutation (2-sided, paired)	pre vs. post	34.3±8.7 vs 71.5±8.8% (39.3±8.4 vs. 74.0±10.0)	7	1	5	5.83E-04 (1.1E-03)	0.00291
Fig. 4b	VTA-DA→pBLA excitation	Flavor conditioning, 2 bottle test	ChR2	permutation (2-sided, paired)	pre vs. post	52.1±6 vs. 61.4±5.8%	8	4	5	0.2792	0.349
Fig. 4b	VTA-DA→CeA excitation	Flavor conditioning, 2 bottle test	ChR2	permutation (2-sided, paired)	pre vs. post	34.2±7.9 vs. 41.2±8.3% (36.8±7.8 vs. 45.3±9.5)	8	3	5	1.98E-0.1 (4.1E-01)	0.33
Fig. 4b	VTA-DA→NAc excitation	Flavor conditioning, 2 bottle test	ChR2	permutation (2-sided, paired)	pre vs. post	40.4±6.8 vs. 47.1±8.7% (45.3±5.6 vs. 45.9±10.0)	8	5	5	5.1E-01 (9.4E-01)	0.51
Fig. 4b	VTA-DA→DLS excitation	Flavor conditioning, 2 bottle test	ChR2	permutation (2-sided, paired)	pre vs. post	61.1±6.2 vs. 36.7±4.6%	6	2	5	0.0010811	0.00270275
Fig. 4c	VTA-DA→aBLA excitation	CTA, 2-bottle test	mCherry, ChR2	permutation (1-sided)	mCherry vs. ChR2	80.4±3.8 vs. 78.2±5.1%	9, 11	4	5	0.40056	0.5007
Fig. 4c	VTA-DA→pBLA excitation	CTA, 2-bottle test	mCherry, ChR2	permutation (1-sided)	mCherry vs. ChR2	82.2±4.6 vs. 71.7±11.2%	6, 8	2	5	0.26365	0.659125
Fig. 4c	VTA-DA→CeA excitation	CTA, 2-bottle test	mCherry, ChR2	permutation (1-sided)	mCherry vs. ChR2	73.8±5.7 vs. 69.1±10%	6, 8	3	5	0.39	0.65
Fig. 4c	VTA-DA→NAc excitation	CTA, 2-bottle test	mCherry, ChR2	permutation (1-sided)	mCherry vs. ChR2	76.2±6.3 vs. 76.2±3.9%	6, 8	5	5	0.50067	0.50067
Fig. 4c	VTA-DA→DLS excitation	CTA, 2-bottle test	mCherry, ChR2	permutation (1-sided)	mCherry vs. ChR2	73.9±6 vs. 50±6%	7, 5	1	5	0.01261	0.06305
Fig. 4d	VTA-DA→aBLA excitation	self-stimulation, test	mCherry, ChR2	permutation (1-sided)	mCherry vs. ChR2	42±25 vs. 38.7±15.9 'presses	6, 11	4	5	0.54981	0.687262
Fig. 4d	VTA-DA→pBLA excitation	self-stimulation, test	mCherry, ChR2	permutation (1-sided)	mCherry vs. ChR2	43.6±12.2 vs. 32.3±18 'presses	6, 8	5	5	0.70007	0.70007
Fig. 4d	VTA-DA→CeA excitation	self-stimulation, test	mCherry, ChR2	permutation (1-sided)	mCherry vs. ChR2	26.5±10.6 vs. 97.9±26 'presses	6, 8	2	5	0.0206	0.0515
Fig. 4d	VTA-DA→NAc excitation	self-stimulation, test	mCherry, ChR2	permutation (1-sided)	mCherry vs. ChR2	262.9±49.2 vs. 19.8±10.6 'presses	6, 7	1	5	0.0023296	0.011648
Fig. 4d	VTA-DA→DLS excitation	self-stimulation, test	mCherry, ChR2	permutation (1-sided)	mCherry vs. ChR2	32.6±13.8 vs. 103±72.1 'presses	7, 5	3	5	0.1652	0.275333
Fig. 4e	VTA-DA→aBLA excitation	Ensure licks, closed loop laser	ChR2	permutation (2-sided, paired)	control vs. stim	1213.7±123.3 vs. 1277.3±179.5 licks	10	5	5	0.78411	0.78411
Fig. 4e	VTA-DA→pBLA excitation	Ensure licks, closed loop laser	ChR2	permutation (2-sided, paired)	control vs. stim	1380.1±221.3 vs. 1533.7±200.8 licks	8	4	5	0.43112	0.5389
Fig. 4e	VTA-DA→CeA excitation	Ensure licks, closed loop laser	ChR2	permutation (2-sided, paired)	control vs. stim	786.1±96.2 vs. 1139.6±59 licks	7	2	5	0.00029	0.000725
Fig. 4e	VTA-DA→NAc excitation	Ensure licks, closed loop laser	ChR2	permutation (2-sided, paired)	control vs. stim	1148.9±181.4 vs. 1464.5±144 licks	8	1	5	7.7694e-05	0.00038847
Fig. 4e	VTA-DA→DLS excitation	Ensure licks, closed loop laser	ChR2	permutation (2-sided, paired)	control vs. stim	1398.4±451.9 vs. 1496.1±460.8 licks	5	3	5	0.0010811	0.00180183
Fig. 4f	VTA-DA→aBLA excitation	Ensure licks, neg. feedback laser	ChR2	permutation (2-sided, paired)	control vs. stim	1142.5±155.9 vs. 1058.4±146.1 licks	11	5	5	0.52266	0.52266
Fig. 4f	VTA-DA→pBLA excitation	Ensure licks, neg. feedback laser	ChR2	permutation (2-sided, paired)	control vs. stim	1586±193.1 vs. 1819.2±227.7 licks	8	4	5	0.18095	0.226187
Fig. 4f	VTA-DA→CeA excitation	Ensure licks, neg. feedback laser	ChR2	permutation (2-sided, paired)	control vs. stim	1391.8±49.6 vs. 883.6±57.7 licks	7	1	5	0.00029	0.00145
Fig. 4f	VTA-DA→NAc excitation	Ensure licks, neg. feedback laser	ChR2	permutation (2-sided, paired)	control vs. stim	1529.9±113.8 vs. 1088.4±244.9 licks	8	3	5	0.024318	0.04053
Fig. 4f	VTA-DA→DLS excitation	Ensure licks, neg. feedback laser	ChR2	permutation (2-sided, paired)	control vs. stim	2286.5±448.4 vs. 1957.3±496.7 licks	4	2	5	0.014085	0.0352125
Fig. 4g	VTA-DA→aBLA excitation	Ensure licks, continuous laser	ChR2	permutation (2-sided, paired)	control vs. stim	1194.5±163.8 vs 1346.3±155.8 licks	11	3	5	0.39529	0.658817
Fig. 4g	VTA-DA→pBLA excitation	Ensure licks, continuous laser	ChR2	permutation (2-sided, paired)	control vs. stim	1612.1±237.1 vs. 1533.1±222 licks	8	4	5	0.55202	0.690025
Fig. 4g	VTA-DA→CeA excitation	Ensure licks, continuous laser	ChR2	permutation (2-sided, paired)	control vs. stim	1418.2±103.4 vs. 1186±228 licks	7	5	5	0.57	0.57
Fig. 4g	VTA-DA→NAc excitation	Ensure licks, continuous laser	ChR2	permutation (2-sided, paired)	control vs. stim	1487.2±142.3 vs. 1065.4±106.1 licks	8	1	5	7.7694e-05	0.00038847
Fig. 4g	VTA-DA→DLS excitation	Ensure licks, continuous laser	ChR2	permutation (2-sided, paired)	control vs. stim	2618.6±418.8 vs. 1340.3±290.8 licks	5	2	5	0.0039526	0.0098815
Ex.Fig. 7a	VTA-DA→aBLA excitation	Flavor conditioning, 2 bottle test	mCherry	permutation (2-sided, paired)	pre vs. post	49.8±7.7 vs 53.6±8.8%	9	2	5	0.37356	0.9339
Ex.Fig. 7a	VTA-DA→pBLA excitation	Flavor conditioning, 2 bottle test	mCherry	permutation (2-sided, paired)	pre vs. post	45.6±8.5 vs. 47.6±4.6%	6	3	5	0.40649	0.677483
Ex.Fig. 7a	VTA-DA→CeA excitation	Flavor conditioning, 2 bottle test	mCherry	permutation (2-sided, paired)	pre vs. post	39.9±14.7 vs. 36.2±6.7%	4	4	5	0.56	0.7
Ex.Fig. 7a	VTA-DA→NAc excitation	Flavor conditioning, 2 bottle test	mCherry	permutation (2-sided, paired)	pre vs. post	52±5.9 vs. 59.3±9.8%	6	1	5	0.1373	0.6865
Ex.Fig. 7a	VTA-DA→DLS excitation	Flavor conditioning, 2 bottle test	mCherry	permutation (2-sided, paired)	pre vs. post	40.4±10.8 vs. 46.1±10%	7	5	5	0.73842	0.73842
Ex.Fig. 7b	VTA-DA→aBLA excitation	Ensure licks, closed loop laser	mCherry	permutation (2-sided, paired)	control vs. stim	1316.3±222.4 vs. 1306.6±146.2 licks	8	5	5	0.99549	0.99549
Ex.Fig. 7b	VTA-DA→pBLA excitation	Ensure licks, closed loop laser	mCherry	permutation (2-sided, paired)	control vs. stim	1528.1±157.2 vs. 1720.2±149.4 licks	6	4	5	0.59135	0.739188
Ex.Fig. 7b	VTA-DA→CeA excitation	Ensure licks, closed loop laser	mCherry	permutation (2-sided, paired)	control vs. stim	1303.7±158.1 vs. 1472±182 licks	6	2	5	0.078919	0.197298
Ex.Fig. 7b	VTA-DA→NAc excitation	Ensure licks, closed loop laser	mCherry	permutation (2-sided, paired)	control vs. stim	1136.9±127.1 vs. 1272.9±136.3 licks	6	1	5	0.046486	0.23243
Ex.Fig. 7b	VTA-DA→DLS excitation	Ensure licks, closed loop laser	mCherry	permutation (2-sided, paired)	control vs. stim	1238.2±276.4 vs. 1614.5±102.3 licks	5	3	5	0.12253	0.204217
Ex.Fig. 7c	VTA-DA→aBLA excitation	Ensure licks, neg. feedback laser	mCherry	permutation (2-sided, paired)	control vs. stim	1461.5±159.6 vs. 1710.9±188.7 licks	6	1	5	0.046486	0.23243
Ex.Fig. 7c	VTA-DA→pBLA excitation	Ensure licks, neg. feedback laser	mCherry	permutation (2-sided, paired)	control vs. stim	1461.5±159.6 vs. 1710.9±188.7 licks	6	2	5	0.31892	0.7973
Ex.Fig. 7c	VTA-DA→CeA excitation	Ensure licks, neg. feedback laser	mCherry	permutation (2-sided, paired)	control vs. stim	1360.1±229.8 vs. 1241.3±211.5 licks	6	4	5	0.63	0.7875
Ex.Fig. 7c	VTA-DA→NAc excitation	Ensure licks, neg. feedback laser	mCherry	permutation (2-sided, paired)	control vs. stim	1461.5±159.6 vs. 1710.9±188.7 licks	6	5	5	0.64757	0.64757
Ex.Fig. 7c	VTA-DA→DLS excitation	Ensure licks, neg. feedback laser	mCherry	permutation (2-sided, paired)	control vs. stim	1435.9±83.6 vs. 1572.2±192.8 licks	5	3	5	0.43874	0.731233
Ex.Fig. 7d	VTA-DA→aBLA excitation	Ensure licks, continuous laser	mCherry	permutation (2-sided, paired)	control vs. stim	955.7±289.2 vs 1313±186.3 licks	8	3	5	0.39663	0.66105
Ex.Fig. 7d	VTA-DA→pBLA excitation	Ensure licks, continuous laser	mCherry	permutation (2-sided, paired)	control vs. stim	1046.8±120.5 vs. 1276.4±248.8 licks	6	2	5	0.17838	0.44595
Ex.Fig. 7d	VTA-DA→CeA excitation	Ensure licks, closed loop laser	mCherry	permutation (2-sided, paired)	control vs. stim	1479.6±129.4 vs. 1670.8±290.9 licks	6	4	5	0.5	0.625
Ex.Fig. 7d	VTA-DA→NAc excitation	Ensure licks, continuous laser	mCherry	permutation (2-sided, paired)	control vs. stim	1071.2±165.9 vs. 1164.3±154 licks	6	5	5	0.57189	0.57189
Ex.Fig. 7d	VTA-DA→DLS excitation	Ensure licks, closed loop laser	mCherry	permutation (2-sided, paired)	control vs. stim	2418.4±147.5 vs. 1912.8±406.8 licks	7	1	5	0.17157	0.85785
Ex.Fig. 7e	VTA-DA→NAc excitation	CTA, training day 1	mCherry, ChR2	permutation (2-sided)	mCherry vs. ChR2	1212.2±89.3 vs. 584±165.5 licks	6, 8	2	2	0.015313	0.015313
Ex.Fig. 7e	VTA-DA→CeA excitation	CTA, training day 1	mCherry, ChR2	permutation (2-sided)	mCherry vs. ChR2	583.7±126 vs. 189.3±47.9 licks	6, 8	1	2	0.008	0.016
Ex.Fig. 7e	VTA-DA→NAc excitation	CTA, training day 2	mCherry, ChR2	permutation (2-sided)	mCherry vs. ChR2	1065.8±135.2 vs. 202±81.8 licks	6, 8	1	2	0.00066578	0.00133156
Ex.Fig. 7e	VTA-DA→CeA excitation	CTA, training day 2	mCherry, ChR2	permutation (2-sided)	mCherry vs. ChR2	1146.2±289.9 vs. 598.2±126.8 licks	6, 8	2	2	0.076	0.076
Ex.Fig. 7f	VTA-DA→NAc excitation	water licks, closed loop laser	ChR2	permutation (2-sided, paired)	control vs. stim	483.1±86.4 vs. 893.8±201.2 licks	8	1	2	0.001	0.002
Ex.Fig. 7f	VTA-DA→CeA excitation	water licks, closed loop laser	ChR2	permutation (2-sided, paired)	control vs. stim	418.8±56.7 vs. 743.1±136.1 licks	8	2	2	0.01	0.01
Ex.Fig. 7f	VTA-DA→NAc excitation	water licks, closed loop laser	mCherry	permutation (2-sided, paired)	control vs. stim	282.5±61.4 vs. 292.5±82.7 licks	6	1	2	0.88	1.76
Ex.Fig. 7e	VTA-DA→CeA excitation	water licks, closed loop laser	mCherry	permutation (2-sided, paired)	control vs. stim	802.5±345.4 vs. 610±150.6 licks	6	2	2	0.98	0.98
Ex.Fig. 8a	n/a	Flavor conditioning (delayed), 2 bottle test	WT	permutation (2-sided, paired)	pre vs. post	52.8±6.6 vs. 56.1±6.7%	8			0.9916
Ex.Fig. 8d	n/a	bout licks within 5 seconds	aBLA-D1R	permutation (2-sided, paired)	mock vs. sucrose	4.8±0.5 vs. 16.5±2.2 licks	9			2.0567e-05
Ex.Fig. 8d	n/a	bout licks within 0.5 seconds	aBLA-D1R	permutation (2-sided, paired)	mock vs. sucrose	2.5±0.3 vs. 2.6±0.2 licks	9			0.5546
Fig. 5l	aBLA-D1R inhibition	Flavor conditioning, 2 bottle test	control	permutation (2-sided, paired)	pre vs. post	45.8±4.7 vs. 69.2±6.5%	14			0.0049
Fig. 5l	aBLA-D1R inhibition	Flavor conditioning, 2 bottle test	GtACR	permutation (2-sided, paired)	pre vs. post	52.4±7.2 vs. 49.4±9.9%	8			0.60244
Fig. 5l	aBLA-D1R inhibition	Flavor conditioning, 2 bottle test		permutation (2-sided)	control vs. GtACR	23.4±7.6 vs. -3±10.9 Δ%	14, 8			0.029
Ex.Fig. 9a	aBLA-D1R inhibition	Flavor conditioning, 2 bottle test	GtACR	linear regression (AP~ Δpreference)		R2=0.0023	16			0.86
Ex.Fig. 9a	aBLA-D1R inhibition	Flavor conditioning, 2 bottle test	GtACR	linear regression (ML~ Δpreference)		R2=0.069	16			0.33
Ex.Fig. 9a	aBLA-D1R inhibition	Flavor conditioning, 2 bottle test	GtACR	linear regression (DV~ Δpreference)		R2=0.00059	16			0.93
Ex.Fig. 9b	aBLA-D1R inhibition	Flavor conditioning, CS- day 1		permutation (2-sided)	control vs. GtACR	1263.5±198.6 vs. 845±226.6 licks	14, 8			0.19662
Ex.Fig. 9b	aBLA-D1R inhibition	Flavor conditioning, CS+ day 1		permutation (2-sided)	control vs. GtACR	1522.6±110.3 vs. 418.1±216.8 licks	14, 8			0.00015
Ex.Fig. 9c	aBLA-D1R inhibition	Ensure licks, continuous laser	control	permutation (2-sided, paired)	control vs. stim	2207.2±241.4 vs. 1876.1±155.6 licks	14			0.10703
Ex.Fig. 9c	aBLA-D1R inhibition	Ensure licks, continuous laser	GtACR	permutation (2-sided, paired)	control vs. stim	2577.9±154 vs. 2186.1±251 licks	8			0.13651
Ex.Fig. 9c	aBLA-D1R inhibition	Ensure licks, continuous laser	GtACR	permutation (2-sided)	control vs. GtACR	-331.1±197.5 vs. -391.8±279.3 Δlicks	14, 8			0.21234
Ex.Fig. 9d	aBLA-D1R inhibition	CTA, 2-bottle test	GtACR	permutation (2-sided)	control vs. GtACR	15.2±7.3 vs. 36.4±10.9%	13, 8			0.058175
