## Supplementary Table 2 for "The neural basis of flavour-nutrient learning"

### Sheet: Sheet1
Figure	Area	Experiment	Phase	Test	Comparison	Statistics	n	p
Fig. 2a	DLS	Ensure IG	GI	permutation test (2-sided, paired)	vs. sham	0.091±0.410 vs. 0±0 dF'/F'	6	0.7427
Fig. 2a	mBLA	Ensure IG	GI	permutation test (2-sided, paired)	vs. sham	18.20±3.517 vs. 0±0 dF'/F'	16	9.9999e-06
Fig. 2a	latBLA	Ensure IG	GI	permutation test (2-sided, paired)	vs. sham	2.309±0.750 vs 0±0 dF'/F'	9	0.0018716
Fig. 2a	NAc	Ensure IG	GI	permutation test (2-sided, paired)	vs. sham	-0.233±1.0252 vs. 0±0 dF'/F'	9	0.89556
Fig. 2b	DLS	Ensure drinking	oral	permutation test (2-sided, paired)	vs. sham	1.291±0.222 vs. 0±0 z'	8	7.7694e-05
Fig. 2b	mBLA	Ensure drinking	oral	permutation test (2-sided, paired)	vs. sham	6.097±0.980 vs. 0±0 z'	14	9.9999e-06
Fig. 2b	latBLA	Ensure drinking	oral	permutation test (2-sided, paired)	vs. sham	2.579±1.134 vs. 0±0 z'	5	0.0435
Fig. 2b	NAc	Ensure drinking	oral	permutation test (2-sided, paired)	vs. sham	3.280±0.309 vs. 0±0 z'	5	0.004
Fig. 2c	DLS	Ensure drinking	post bout	permutation test (2-sided, paired)	vs. sham	0.934±0.318 vs. 0±0 z'	8	0.0013
Fig. 2c	mBLA	Ensure drinking	post bout	permutation test (2-sided, paired)	vs. sham	14.792±2.329 vs. 0±0 z'	14	9.9999e-06
Fig. 2c	latBLA	Ensure drinking	post bout	permutation test (2-sided, paired)	vs. sham	5.319±3.349 vs. 0±0 z'	5	0.004
Fig. 2c	NAc	Ensure drinking	post bout	permutation test (2-sided, paired)	vs. sham	0.590±0.358 vs. 0±0 z'	5	0.1621
Fig. 2d	DLS	Ensure drinking	oral	peak time		7.031±3.349 s	8
Fig. 2d	mBLA	Ensure drinking	oral	peak time		19.821±2.352 s	14
Fig. 2d	latBLA	Ensure drinking	oral	peak time		8.6±3.196 s	5
Fig. 2d	NAc	Ensure drinking	oral	peak time		1.2±0.215 s	5
Fig. 2e	aBLA	Ensure IG	GI	permutation test (2-sided)	vs. pBLA	10.013±2.285 vs 3.069±0.427 dF'/F'	8, 5	0.0085404
Fig. 2f	aBLA	Ensure drinking	oral	permutation test (2-sided)	vs. pBLA	14.907±2.88 vs 9.299±3.324 dF'/F'	11, 11	0.21966
Ex. Fig. 2g	mBLA	water IG	GI	permutation test (2-sided, paired)	vs. sham	-0.010±0.280 vs. 0±0 dF'/F'	12	7.34E-01
Ex. Fig. 2g	mBLA	Ensure IG	GI	permutation test (2-sided, paired)	vs. sham	18.20±3.517 vs. 0±0 dF'/F'	16	1e-05
Ex. Fig. 2g	mBLA	Ensure IG	GI	permutation test (2-sided)	vs. water	18.20±3.517 vs. -0.010±0.280 dF'/F'	16, 12	0.00015
Ex. Fig. 2g	mBLA	water IG	post-GI	permutation test (2-sided, paired)	vs. sham	-0.563±0.484 vs. 0±0 dF'/F'	12	0.2878
Ex. Fig. 2g	mBLA	Ensure IG	post-GI	permutation test (2-sided, paired)	vs. sham	2.397±1.102 vs. 0±0 dF'/F'	16	0.00076999
Ex. Fig. 2g	mBLA	Ensure IG	post-GI	permutation test (2-sided)	vs. water	2.397±1.102 vs. -0.563±0.484 dF'/F'	16, 12	0.0078599
Ex. Fig. 2h	mBLA	Ensure IG	GI	permutation test (2-sided)	female vs. male	18.3215±4.5523 vs. 18.0054±6.0657 dF'/F'	10, 6	0.9677
Ex. Fig. 2h	mBLA	Ensure IG	post-GI	permutation test (2-sided)	female vs. male	1.3901±0.5959 vs. 4.0753±2.7837 dF'/F'	10, 6	0.2668
Ex. Fig. 2i	mBLA	glucose IG	GI	permutation test (2-sided)	vs. mannitol	13.449±4.018 vs. 1.811±0.836 dF'/F'	11, 10	0.0068099
Ex. Fig. 2l	mBLA	Ensure IG	GI	rise time (3 sd)		62.25±11.652 s	16
Ex. Fig. 2l	mBLA	Ensure IG	GI	rise time (sigmoid fit)		75.25±9.206 s	16
Ex. Fig. 2n	mBLA	Ensure IG	post-GI	fall time (3 sd)	N/A	387.8±99.862 s'	16	N/A
Ex. Fig. 2n	mBLA	Ensure IG	post-GI	fall time (sigmoid fit)	N/A	748.2±51.241 s'	16	N/A
Ex. Fig. 2p	NAc	water IG	GI	permutation test (2-sided, paired)	vs. sham	-0.998±0.490 vs. 0±0 dF'/F'	8	0.061301
Ex. Fig. 2p	NAc	Ensure IG	GI	permutation test (2-sided, paired)	vs. sham	-0.233±1.0252 vs. 0±0 dF'/F'	9	0.89556
Ex. Fig. 2p	NAc	Ensure IG	GI	permutation test (2-sided)	vs. water	-0.233±1.0252 vs -0.998±0.490 dF'/F'	9, 8	0.62474
Ex. Fig. 2p	NAc	water IG	post-GI	permutation test (2-sided, paired)	vs. sham	-1.896±1.672 vs. 0±0 dF'/F'	8	0.27791
Ex. Fig. 2p	NAc	Ensure IG	post-GI	permutation test (2-sided, paired)	vs. sham	-3.005±2.784 vs. 0±0 dF'/F'	9	0.29471
Ex. Fig. 2p	NAc	Ensure IG	post-GI	permutation test (2-sided)	vs. water	-3.005±2.784 vs -1.896±1.672 dF'/F'	9, 8	0.7439
Ex. Fig. 2r	DLS	water IG	GI	permutation test (2-sided, paired)	vs. sham	-0.214±0.296 vs. 0±0 dF'/F'	6	0.4573
Ex. Fig. 2r	DLS	Ensure IG	GI	permutation test (2-sided, paired)	vs. sham	0.091±0.410 vs. 0±0 dF'/F'	6	0.7427
Ex. Fig. 2r	DLS	Ensure IG	GI	permutation test (2-sided)	vs. water	0.091±0.410 vs -0.215±0.296 dF'/F'	6, 6	0.55676
Ex. Fig. 2r	DLS	water IG	post-GI	permutation test (2-sided, paired)	vs. sham	-0.225±0.354 vs. 0±0 dF'/F'	6	0.51568
Ex. Fig. 2r	DLS	Ensure IG	post-GI	permutation test (2-sided, paired)	vs. sham	0.689±0.788 vs. 0±0 dF'/F'	6	0.31892
Ex. Fig. 2r	DLS	Ensure IG	post-GI	permutation test (2-sided)	vs. water	0.689±0.788 vs -0.225±0.354 dF'/F'	6, 6	0.31459
Ex. Fig. 2u	latBLA	water IG	GI	permutation test (2-sided, paired)	vs. sham	0.247±0.467 vs. 0±0 dF'/F'	9	0.65998
Ex. Fig. 2u	latBLA	Ensure IG	GI	permutation test (2-sided, paired)	vs. sham	2.309±0.750 vs 0±0 dF'/F'	9	0.0018716
Ex. Fig. 2u	latBLA	Ensure IG	GI	permutation test (2-sided)	vs. water	2.309±0.750 vs 0.247±0.467 dF'/F'	9, 9	0.033957
Ex. Fig. 2u	latBLA	water IG	post-GI	permutation test (2-sided, paired)	vs. sham	1.051±0.644 vs. 0±0 dF'/F'	9	0.16291
Ex. Fig. 2u	latBLA	Ensure IG	post-GI	permutation test (2-sided, paired)	vs. sham	2.070±1.174 vs 0±0 dF'/F'	9	0.08048
Ex. Fig. 2u	latBLA	Ensure IG	post-GI	permutation test (2-sided)	vs. water	2.070±1.174 vs 1.051±0.644 dF'/F'	9, 9	0.4611
Ex. Fig. 2v	latBLA	glucose IG	GI	permutation test (2-sided, paired)	vs. sham	2.372±0.648 vs. 0±0 dF'/F'	9	0.0033525
Ex. Fig. 2v	latBLA	glucose IG	GI	permutation test (2-sided)	vs. mannitol	2.372±0.648 vs 1.579±0.256 dF'/F'	9, 9	0.27813
related to Ex. Fig. 2	mBLA	intralipid IG	GI	permutation test (2-sided, paired)	vs. sham	6.094±1.704 vs. 0±0 dF'/F'	11	9.9999e-06
related to Ex. Fig. 2	mBLA	intralipid IG	post-GI	permutation test (2-sided, paired)	vs. sham	2.323±0.952 vs. 0±0 dF'/F'	11	0.01786
related to Ex. Fig. 2	mBLA	peptide IG	GI	permutation test (2-sided, paired)	vs. sham	5.223±2.185 vs. 0±0 dF'/F'	3	0.047619
related to Ex. Fig. 2	mBLA	peptide IG	post-GI	permutation test (2-sided, paired)	vs. sham	1.767±0.885 vs. 0±0 dF'/F'	3	0.047619
related to Ex. Fig. 2	mBLA	MDG IG	GI	permutation test (2-sided, paired)	vs. sham	17.803±10.452 vs. 0±0 dF'/F'	3	0.047619
related to Ex. Fig. 2	mBLA	glucose IG	post-GI	permutation test (2-sided, paired)	vs. sham	5.023±0.875 vs. 0±0 dF'/F'	3	0.047619
related to Ex. Fig. 2	mBLA	glucose IG	GI	permutation test (2-sided, paired)	vs. water	13.4489±4.0181 vs. -0.0998±0.2802 dF'/F'	16,12	3e-05
related to Ex. Fig. 2	mBLA	glucose IG	post-GI	permutation test (2-sided, paired)	vs. water	1.6090±1.0445 vs. -0.5630±0.4835 dF'/F'	16,12	0.065
Ex. Fig. 3b	mBLA	Ensure drinking	oral	peak time, permutation test (2-sided)	vs. water	19.821±2.352 vs 5.982±1.19 s'	14, 14	4e-05
Ex. Fig. 3c	mBLA	Ensure drinking	oral	permutation test (2-sided)	female vs. male	5.5092±1.3678 vs. 4.7109±1.1672 dF'/F'	7, 7	0.6848
Ex. Fig. 3d	mBLA	water drinking	oral	permutation test (2-sided, paired)	vs. baseline	6.269±1.466 vs. 0±0 dF'/F'	14	1.00E-05
Ex. Fig. 3d	mBLA	sucralose drinking	oral	permutation test (2-sided, paired)	vs. baseline	7.345±1.375 vs. 0±0 dF'/F'	14	9.9999e-06
Ex. Fig. 3d	mBLA	sucrose drinking	oral	permutation test (2-sided, paired)	vs. baseline	11.597±2.259 vs. 0±0 dF'/F'	14	9.9999e-06
Ex. Fig. 3e	mBLA	water drinking	GI	permutation test (2-sided, paired)	vs. baseline	-0.287±0.385 vs. 0±0 dF'/F'	14	0.47799
Ex. Fig. 3e	mBLA	Ensure drinking	GI	permutation test (2-sided, paired)	vs. baseline	10.914±2.405 vs. 0±0 dF'/F'	14	6.9999e-05
Ex. Fig. 3e	mBLA	Ensure drinking	GI	permutation test (2-sided)	vs. water	10.914±2.405 vs -0.287±0.385 dF'/F'	14,14	0.00014
Ex. Fig. 3e	mBLA	water drinking	post-GI	permutation test (2-sided, paired)	vs. baseline	-1.05±0.415 vs. 0±0 dF'/F'	14	0.0095799
Ex. Fig. 3e	mBLA	Ensure drinking	post-GI	permutation test (2-sided, paired)	vs. baseline	4.804±1.828 vs. 0±0 dF'/F'	14	0.01291
Ex. Fig. 3e	mBLA	Ensure drinking	post-GI	permutation test (2-sided)	vs. water	4.804±1.828 vs -1.05±0.415 dF'/F'	14, 14	0.00388
Ex. Fig. 3g	latBLA	Ensure drinking	oral	peak time, permutation test (2-sided)	vs. water	8.6±3.196 vs 8.708±4.439 s'	5, 6	0.98488
Ex. Fig. 3h	latBLA	water drinking	oral	permutation test (2-sided, paired)	vs. baseline	4.719±1.723 vs. 0±0 dF'/F'	6	0.014054
Ex. Fig. 3h	latBLA	sucralose drinking	oral	permutation test (2-sided, paired)	vs. baseline	8.732±1.789 vs. 0±0 dF'/F'	5	0.0039526
Ex. Fig. 3h	latBLA	sucrose drinking	oral	permutation test (2-sided, paired)	vs. baseline	8.632±1.435 vs. 0±0 dF'/F'	5	0.0039526
Ex. Fig. 3i	latBLA	water drinking	GI	permutation test (2-sided, paired)	vs. baseline	-0.276±0.21 vs. 0±0 dF'/F'	6	0.27351
Ex. Fig. 3i	latBLA	Ensure drinking	GI	permutation test (2-sided, paired)	vs. baseline	6.422±4.318 vs. 0±0 dF'/F'	5	0.0039526
Ex. Fig. 3i	latBLA	Ensure drinking	GI	permutation test (2-sided)	vs. water	6.422±4.318 vs -0.276±0.21 dF'/F'	5, 6	0.0043197
Ex. Fig. 3i	latBLA	water drinking	post-GI	permutation test (2-sided, paired)	vs. baseline	-1.942±0.529 vs. 0±0 dF'/F'	6	0.0010811
Ex. Fig. 3i	latBLA	Ensure drinking	post-GI	permutation test (2-sided, paired)	vs. baseline	2.667±1.53 vs. 0±0 dF'/F'	5	0.043478
Ex. Fig. 3i	latBLA	Ensure drinking	post-GI	permutation test (2-sided)	vs. water	2.667±1.53 vs -1.942±0.529 dF'/F'	5, 6	0.0021598
Ex. Fig. 3k	NAc	Ensure drinking	oral	peak time, permutation test (2-sided)	vs. water	1.2±0.215 vs 4.313±2.228 s'	5, 4	0.047244
Ex. Fig. 3l	NAc	water drinking	oral	permutation test (2-sided, paired)	vs. baseline	45.709±6.122 vs. 0±0 dF'/F'	4	0.014085
Ex. Fig. 3l	NAc	sucralose drinking	oral	permutation test (2-sided, paired)	vs. baseline	43.748±12.002 vs. 0±0 dF'/F'	4	0.014085
Ex. Fig. 3l	NAc	sucrose drinking	oral	permutation test (2-sided, paired)	vs. baseline	33.617±8.766 vs. 0±0 dF'/F'	8	0.0069148
Ex. Fig. 3m	NAc	water drinking	GI	permutation test (2-sided, paired)	vs. baseline	0.073±1.588 vs. 0±0 dF'/F'	4	0.97183
Ex. Fig. 3m	NAc	Ensure drinking	GI	permutation test (2-sided, paired)	vs. baseline	4.013±2.162 vs. 0±0 dF'/F'	5	0.12253
Ex. Fig. 3m	NAc	Ensure drinking	GI	permutation test (2-sided)	vs. water	4.013±2.162 vs 0.073±1.588 dF'/F'	5, 4	0.19685
Ex. Fig. 3m	NAc	water drinking	post-GI	permutation test (2-sided, paired)	vs. baseline	-7.554±2.288 vs. 0±0 dF'/F'	4	0.014085
Ex. Fig. 3m	NAc	Ensure drinking	post-GI	permutation test (2-sided, paired)	vs. baseline	-1.262±1.189 vs. 0±0 dF'/F'	5	0.39921
Ex. Fig. 3m	NAc	Ensure drinking	post-GI	permutation test (2-sided)	vs. water	-1.262±1.189 vs -7.554±2.288 dF'/F'	5, 4	0.023622
Ex. Fig. 3o	DLS	Ensure drinking	oral	peak time, permutation test (2-sided)	vs. water	7.031±3.349 vs 5.357±2.285 s'	8, 7	0.72763
Ex. Fig. 3p	DLS	water drinking	oral	permutation test (2-sided, paired)	vs. baseline	1.159±0.572 vs. 0±0 dF'/F'	7	0.0043694
Ex. Fig. 3p	DLS	sucralose drinking	oral	permutation test (2-sided, paired)	vs. baseline	2.214±1.019 vs. 0±0 dF'/F'	7	0.00029129
Ex. Fig. 3p	DLS	sucrose drinking	oral	permutation test (2-sided, paired)	vs. baseline	1.914±0.711 vs. 0±0 dF'/F'	7	0.00029129
Ex. Fig. 3q	DLS	water drinking	GI	permutation test (2-sided, paired)	vs. baseline	-0.315±0.174 vs. 0±0 dF'/F'	7	0.094087
Ex. Fig. 3q	DLS	Ensure drinking	GI	permutation test (2-sided, paired)	vs. baseline	0.23±0.235 vs. 0±0 dF'/F'	8	0.35809
Ex. Fig. 3q	DLS	Ensure drinking	GI	permutation test (2-sided)	vs. water	0.23±0.235 vs -0.315±0.174 dF'/F'	8, 7	0.09509
Ex. Fig. 3q	DLS	water drinking	post-GI	permutation test (2-sided, paired)	vs. baseline	-0.697±0.598 vs. 0±0 dF'/F'	7	0.26944
Ex. Fig. 3q	DLS	Ensure drinking	post-GI	permutation test (2-sided, paired)	vs. baseline	0.984±0.26 vs. 0±0 dF'/F'	8	7.7694e-05
Ex. Fig. 3q	DLS	Ensure drinking	post-GI	permutation test (2-sided)	vs. water	0.984±0.26 vs -0.697±0.598 dF'/F'	8, 7	0.0188
related to Ex. Fig. 3	mBLA	Ensure drinking	oral	permutation test (2-sided, paired)	vs. baseline	5.11±0.871 vs. 0±0 dF'/F'	14	9.9999e-06
related to Ex. Fig. 3	mBLA	Ensure drinking	oral	permutation test (2-sided)	vs. water	5.11±0.871 vs 6.269±1.466 dF'/F'	14, 14	0.50577
related to Ex. Fig. 3	latBLA	Ensure drinking	oral	permutation test (2-sided, paired)	vs. baseline	4.432±2.172 vs. 0±0 dF'/F'	5	0.12253
related to Ex. Fig. 3	latBLA	Ensure drinking	oral	permutation test (2-sided)	vs. water	4.432±2.172 vs 4.719±1.723 dF'/F'	5, 6	0.92441
related to Ex. Fig. 3	NAc	Ensure drinking	oral	permutation test (2-sided, paired)	vs. baseline	52.516±14.77 vs. 0±0 dF'/F'	5	0.0039526
related to Ex. Fig. 3	NAc	Ensure drinking	oral	permutation test (2-sided)	vs. water	52.516±14.77 vs 45.709±6.122 dF'/F'	5, 4	0.76378
related to Ex. Fig. 3	DLS	Ensure drinking	oral	permutation test (2-sided, paired)	vs. baseline	1.404±0.337 vs. 0±0 dF'/F'	8	7.7694e-05
related to Ex. Fig. 3	DLS	Ensure drinking	oral	permutation test (2-sided)	vs. water	1.404±0.337 vs 1.159±0.572 dF'/F'	8, 7	0.72763
Ex. Fig. 4a	aBLA	water drinking	oral	permutation test (2-sided, paired)	vs. baseline	4.156±2.357 vs. 0±0 dF'/F'	9	0.047901
Ex. Fig. 4a	aBLA	sucralose drinking	oral	permutation test (2-sided, paired)	vs. baseline	16.287±2.474 vs. 0±0 dF'/F'	6	0.0010811
Ex. Fig. 4a	aBLA	sucralose drinking	oral	permutation test (2-sided)	vs. water	16.287±2.474 vs 4.156±2.357 dF'/F'	6, 9	0.0061926
Ex. Fig. 4a	aBLA	sucrose drinking	oral	permutation test (2-sided, paired)	vs. baseline	16.007±1.901 vs. 0±0 dF'/F'	6	0.0010811
Ex. Fig. 4a	aBLA	sucrose drinking	oral	permutation test (2-sided)	vs. water	16.007±1.901 vs 4.156±2.357 dF'/F'	6, 9	0.0063923
Ex. Fig. 4a	aBLA	Ensure drinking	oral	permutation test (2-sided, paired)	vs. baseline	14.907±2.88 vs. 0±0 dF'/F'	11	9.9999e-06
Ex. Fig. 4a	aBLA	Ensure drinking	oral	permutation test (2-sided)	vs. water	14.907±2.88 vs 4.156±2.357 dF'/F'	11, 9	0.0090499
Ex. Fig. 4b	aBLA	water drinking	GI	permutation test (2-sided, paired)	vs. baseline	0.355±0.442 vs. 0±0 dF'/F'	9	0.54127
Ex. Fig. 4b	aBLA	Ensure drinking	GI	permutation test (2-sided, paired)	vs. baseline	6.168±1.66 vs. 0±0 dF'/F'	11	0.00036
Ex. Fig. 4b	aBLA	Ensure drinking	GI	permutation test (2-sided)	vs. water	6.168±1.66 vs 0.355±0.442 dF'/F'	11, 9	0.00479
Ex. Fig. 4b	aBLA	water drinking	post-GI	permutation test (2-sided, paired)	vs. baseline	-0.9±0.574 vs. 0±0 dF'/F'	9	0.14736
Ex. Fig. 4b	aBLA	Ensure drinking	post-GI	permutation test (2-sided, paired)	vs. baseline	-1.057±1.912 vs. 0±0 dF'/F'	11	0.95088
Ex. Fig. 4b	aBLA	Ensure drinking	post-GI	permutation test (2-sided)	vs. water	-1.057±1.912 vs -0.9±0.574 dF'/F'	11, 9	0.992
Ex. Fig. 4c	aBLA	Ensure IG	GI	permutation test (2-sided, paired)	vs. sham	10.013±2.285 vs. 0±0 dF'/F'	8	7.7694e-05
Ex. Fig. 4c	aBLA	diet A IG	GI	permutation test (2-sided, paired)	vs. sham	7.332±2.952 vs. 0±0 dF'/F'	5	0.0039526
Ex. Fig. 4c	aBLA	diet A IG	GI	permutation test (2-sided)	vs. Ensure	7.332±2.952 vs 10.013±2.285 dF'/F'	5, 8	0.48758
Ex. Fig. 4c	aBLA	diet B IG	GI	permutation test (2-sided, paired)	vs. sham	5.838±3.212 vs. 0±0 dF'/F'	6	0.0010811
Ex. Fig. 4c	aBLA	diet B IG	GI	permutation test (2-sided)	vs. Ensure	5.838±3.212 vs 10.013±2.285 dF'/F'	6, 8	0.3006
Ex. Fig. 4c	aBLA	water IG	GI	permutation test (2-sided, paired)	vs. sham	-0.364±0.215 vs. 0±0 dF'/F'	8	0.12346
Ex. Fig. 4c	aBLA	water IG	GI	permutation test (2-sided)	vs. Ensure	-0.364±0.215 vs. 10.013±2.285 dF'/F'	8, 8	7.7694e-05
Ex. Fig. 4d	aBLA	Ensure IG	GI	permutation test (2-sided, paired)	vs. Ensure IG (fasted)	10.838±2.89 vs 6.367±2.745	6	0.31676
Ex. Fig. 4d	aBLA	Ensure IG	post-GI	permutation test (2-sided, paired)	vs. Ensure IG (fasted)	2.275±0.442 vs 2.311±2.154	6	0.99784
Ex. Fig. 4e	aBLA	peptide IG	GI	permutation test (2-sided, paired)	vs. sham	6.634±2.311 vs. 0±0 dF'/F'	6	0.0010811
Ex. Fig. 4f	aBLA	mineral oil IG	GI	permutation test (2-sided, paired)	vs. sham	0.11±0.413 vs. 0±0 dF'/F'	5	0.83399
Ex. Fig. 4f	aBLA	intralipid IG	GI	permutation test (2-sided, paired)	vs. sham	4.547±1.271 vs. 0±0 dF'/F'	7	0.00029129
Ex. Fig. 4f	aBLA	intralipid IG	GI	permutation test (2-sided)	vs. mineral oil	4.547±1.271 vs 0.11±0.413 dF'/F'	7,5	0.013871
Ex. Fig. 4g	aBLA	mannitol IG	GI	permutation test (2-sided, paired)	vs. sham	0.986±0.48 vs. 0±0 dF'/F'	8	0.052599
Ex. Fig. 4g	aBLA	fructose IG	GI	permutation test (2-sided, paired)	vs. sham	0.759±0.635 vs. 0±0 dF'/F'	7	0.26537
Ex. Fig. 4g	aBLA	glucose IG	GI	permutation test (2-sided, paired)	vs. sham	4.277±1.083 vs. 0±0 dF'/F'	7	0.00029129
Ex. Fig. 4g	aBLA	galactose IG	GI	permutation test (2-sided, paired)	vs. sham	5.933±2.90 vs. 0±0 dF'/F'	4	0.014085
Ex. Fig. 4g	aBLA	MDG IG	GI	permutation test (2-sided, paired)	vs. sham	5.337±0.878 vs. 0±0 dF'/F'	7	0.00029129
Ex. Fig. 4h	aBLA	glucose IG	GI	permutation test (2-sided, paired)	vs. water	-0.447±0.228 vs 4.277±1.083 dF'/F'	7	0.00029129
Ex. Fig. 4h	aBLA	glucose +Mz IG	GI	permutation test (2-sided, paired)	vs. water + Mz	-0.187±0.382 vs 0.342±0.601 dF'/F'	7	0.44888
Ex. Fig. 4h	aBLA	glucose +Mz IG	GI	permutation test (2-sided, paired)	glucose - water vs. (glucose+Mz) -(water+Mz)	-0.447±0.228 - 4.277±1.083 dF'/F' vs. -0.187±0.382 - 0.342±0.601 dF'/F'	7	0.00029129
Ex. Fig. 4i	aBLA	Ensure IG	GI	permutation test (2-sided, paired)	vs. water	-0.447±0.228 vs 9.679±2.61 dF'/F'	7	0.00029129
Ex. Fig. 4i	aBLA	Ensure +Mz IG	GI	permutation test (2-sided, paired)	vs. water + Mz	-0.187±0.382 vs 5.957±1.254 dF'/F'	7	0.00029129
Ex. Fig. 4i	aBLA	Ensure +Mz IG	GI	permutation test (2-sided, paired)	Ensure - water vs. (Ensure+Mz) -(water+Mz)	-0.447±0.228 - 9.679±2.61 dF'/F' vs. -0.187±0.382 - 5.957±1.254 dF'/F'	7	0.0166
Ex. Fig. 4j	aBLA	intralipid IG	GI	permutation test (2-sided, paired)	vs. water	-0.429±0.288 vs 3.433±1.466 dF'/F'	5	0.0039526
Ex. Fig. 4j	aBLA	intralipid +G/A IG	GI	permutation test (2-sided, paired)	vs. water + G/A	-0.493±0.845 vs 1.411±0.756 dF'/F'	5	0.20158
Ex. Fig. 4j	aBLA	intralipid +G/A IG	GI	permutation test (2-sided, paired)	intralipid - water vs. (intralipid+G/A) -(water+G/A)	-0.429±0.288 - 3.433±1.466 dF'/F' vs. -0.493±0.845 - 1.411±0.756 dF'/F'	5	0.4387
Ex. Fig. 4j	aBLA	intralipid +G/A/S IG	GI	permutation test (2-sided, paired)	vs. water + G/A/S	1.171±0.555 vs -0.585±0.732 dF'/F'	5	0.043478
Ex. Fig. 4j	aBLA	intralipid +G/A/S IG	GI	permutation test (2-sided, paired)	intralipid - water vs. (intralipid+G/A/S) -(water+G/A/S)	-0.429±0.288 - 3.433±1.466 dF'/F' vs. 1.171±0.555 vs -0.585±0.732 dF'/F'	5	0.004
Ex. Fig. 4k	aBLA	amylin IP	hormone	permutation test (2-sided, paired)	vs. saline IP	-1.964±1.061 vs. 0±0 dF'/F'	5	0.12253
Ex. Fig. 4k	aBLA	leptin IP	hormone	permutation test (2-sided, paired)	vs. saline IP	-1.723±0.931 vs. 0±0 dF'/F'	5	0.043478
Ex. Fig. 4k	aBLA	glucagon IP	hormone	permutation test (2-sided, paired)	vs. saline IP	-0.95±0.575 vs. 0±0 dF'/F'	4	0.12676
Ex. Fig. 4k	aBLA	PYY IP	hormone	permutation test (2-sided, paired)	vs. saline IP	-1.146±0.793 vs. 0±0 dF'/F'	6	0.18703
Ex. Fig. 4k	aBLA	ghrelin IP	hormone	permutation test (2-sided, paired)	vs. saline IP	-0.534±0.501 vs. 0±0 dF'/F'	7	0.31022
Ex. Fig. 4k	aBLA	5HT IP	hormone	permutation test (2-sided, paired)	vs. saline IP	1.316±1.384 vs. 0±0 dF'/F'	10	0.43325
Ex. Fig. 4k	aBLA	CCK IP (30 ug/kg)	hormone	permutation test (2-sided, paired)	vs. saline IP	7.435±1.437 vs. 0±0 dF'/F'	6	0.0010811
Ex. Fig. 4l	aBLA	intralipid +Dev IG	GI	permutation test (2-sided, paired)	vs. water + Dev	-0.151±0.481 vs 0.818±0.947 dF'/F'	5	0.28063
Ex. Fig. 4l	aBLA	intralipid +Dev IG	GI	permutation test (2-sided, paired)	intralipid - water vs. (intralipid+Dev) -(water+Dev)	-0.263±0.37 - 7.26±2.762 vs. -0.151±0.481 - 0.818±0.947 dF'/F'	5	0.004
Ex. Fig. 4n	pBLA	water drinking	oral	permutation test (2-sided, paired)	vs. baseline	5.506±0.764 vs. 0±0 dF'/F'	9	2.0567e-05
Ex. Fig. 4n	pBLA	sucralose drinking	oral	permutation test (2-sided, paired)	vs. baseline	6.816±1.508 vs. 0±0 dF'/F'	9	2.0567e-05
Ex. Fig. 4n	pBLA	sucralose drinking	oral	permutation test (2-sided)	vs. water	6.816±1.508 vs 5.506±0.764 dF'/F'	9, 9	0.4525
Ex. Fig. 4n	pBLA	sucrose drinking	oral	permutation test (2-sided, paired)	vs. baseline	8.424±1.915 vs. 0±0 dF'/F'	8	7.7694e-05
Ex. Fig. 4n	pBLA	sucrose drinking	oral	permutation test (2-sided)	vs. water	8.424±1.915 vs 5.506±0.764 dF'/F'	8, 9	0.15972
Ex. Fig. 4n	pBLA	Ensure drinking	oral	permutation test (2-sided, paired)	vs. baseline	9.299±3.324 vs. 0±0 dF'/F'	11	9.9999e-06
Ex. Fig. 4n	pBLA	Ensure drinking	oral	permutation test (2-sided)	vs. water	9.299±3.324 vs 5.506±0.764 dF'/F'	11, 9	0.39831
Ex. Fig. 4o	pBLA	mannitol IG	post-GI	permutation test (2-sided, paired)	vs. sham	2.334±0.72 vs. 0±0 dF'/F'	5	0.0039526
Ex. Fig. 4o	pBLA	fructose IG	post-GI	permutation test (2-sided, paired)	vs. sham	14.492±3.961 vs. 0±0 dF'/F'	4	0.014085
Ex. Fig. 4o	pBLA	glucose IG	post-GI	permutation test (2-sided, paired)	vs. sham	2.494±0.949 vs. 0±0 dF'/F'	5	0.043478
Ex. Fig. 4o	pBLA	galactose IG	post-GI	permutation test (2-sided, paired)	vs. sham	2.877±1.599 vs. 0±0 dF'/F'	3	0.33333
Ex. Fig. 4o	pBLA	MDG IG	post-GI	permutation test (2-sided, paired)	vs. sham	2.787±1.124 vs. 0±0 dF'/F'	5	0.0039526
Ex. Fig. 4p	pBLA	mineral oil IG	GI	permutation test (2-sided, paired)	vs. sham	-0.014±0.221 vs. 0±0 dF'/F'	4	0.97183
Ex. Fig. 4p	pBLA	intralipid IG	GI	permutation test (2-sided, paired)	vs. sham	1.209±1.087 vs. 0±0 dF'/F'	5	0.28063
Ex. Fig. 4p	pBLA	mineral oil IG	post-GI	permutation test (2-sided, paired)	vs. sham	0.448±1.078 vs. 0±0 dF'/F'	4	0.85915
Ex. Fig. 4p	pBLA	intralipid IG	post-GI	permutation test (2-sided, paired)	vs. sham	1.228±1.536 vs. 0±0 dF'/F'	5	0.67589
Ex. Fig. 4q	pBLA	peptide IG	GI	permutation test (2-sided, paired)	vs. sham	0.833±0.437 vs. 0±0 dF'/F'	5	0.0039526
Ex. Fig. 4q	pBLA	peptide IG	post-GI	permutation test (2-sided, paired)	vs. sham	-0.01±0.966 vs. 0±0 dF'/F'	5	0.91304
Ex. Fig. 4r	pBLA	5HT IP	hormone	permutation test (2-sided, paired)	vs. saline IP	0.744±0.608 vs. 0±0 dF'/F'	7	0.23274
Ex. Fig. 4r	pBLA	CCK IP	hormone	permutation test (2-sided, paired)	vs. saline IP	-2.143±0.964 vs. 0±0 dF'/F'	5	0.043478
Ex. Fig. 4r	pBLA	ghrelin IP	hormone	permutation test (2-sided, paired)	vs. saline IP	0.996±0.571 vs. 0±0 dF'/F'	6	0.13514
Ex. Fig. 4r	pBLA	LiCl IP	hormone	permutation test (2-sided, paired)	vs. saline IP	5.931±1.403 vs. 0±0 dF'/F'	7	0.00029129
Ex. Fig. 4s	aBLA	LPS IP	malaise	permutation test (2-sided, paired)	vs. saline IP	-5.129±4.261 vs. 0±0 dF'/F'	6	0.046486
Ex. Fig. 4s	pBLA	LPS IP	malaise	permutation test (2-sided, paired)	vs. saline IP	1.474±0.731 vs. 0±0 dF'/F'	8	0.0013208
Ex. Fig. 4s	aBLA	LPS IP	malaise	permutation test (2-sided)	vs. pBLA	-5.129±4.261 vs 1.474±0.731 dF'/F'	6, 8	0.0013316
related to Ex. Fig. 4	pBLA	water drinking	GI	permutation test (2-sided, paired)	vs. baseline	-0.156±0.879 vs. 0±0 dF'/F'	9	0.77499
related to Ex. Fig. 4	pBLA	Ensure drinking	GI	permutation test (2-sided, paired)	vs. baseline	4.859±1.645 vs. 0±0 dF'/F'	11	5.9999e-05
related to Ex. Fig. 4	pBLA	Ensure drinking	GI	permutation test (2-sided)	vs. water	4.859±1.645 vs -0.156±0.879 dF'/F'	11, 9	0.0052099
related to Ex. Fig. 4	pBLA	water drinking	post-GI	permutation test (2-sided, paired)	vs. baseline	-0.569±1.259 vs. 0±0 dF'/F'	9	0.76142
related to Ex. Fig. 4	pBLA	Ensure drinking	post-GI	permutation test (2-sided, paired)	vs. baseline	2.323±0.792 vs. 0±0 dF'/F'	11	0.00052999
related to Ex. Fig. 4	pBLA	Ensure drinking	post-GI	permutation test (2-sided)	vs. water	2.323±0.792 vs -0.569±1.259 dF'/F'	11, 9	0.04311
related to Ex. Fig. 4	pBLA	water IG	GI	permutation test (2-sided, paired)	vs. sham	0.206±0.197 vs. 0±0 dF'/F'	5	0.39921
related to Ex. Fig. 4	pBLA	water IG	post-GI	permutation test (2-sided, paired)	vs. sham	-0.111±0.338 vs. 0±0 dF'/F'	5	0.79447
related to Ex. Fig. 4	pBLA	Ensure IG	GI	permutation test (2-sided, paired)	vs. sham	3.069±0.427 vs. 0±0 dF'/F'	5	0.0039526
related to Ex. Fig. 4	pBLA	Ensure IG	GI	permutation test (2-sided)	vs. water	3.069±0.427 vs 0.206±0.197 dF'/F'	5, 5	0.0039526
related to Ex. Fig. 4	pBLA	Ensure IG	post-GI	permutation test (2-sided, paired)	vs. sham	1.608±0.743 vs. 0±0 dF'/F'	5	0.043478
related to Ex. Fig. 4	pBLA	Ensure IG	post-GI	permutation test (2-sided)	vs. water	1.608±0.743 vs -0.111±0.338 dF'/F'	5, 5	0.051383
related to Ex. Fig. 4	pBLA	mannitol IG	GI	permutation test (2-sided, paired)	vs. sham	0.596±0.698 vs. 0±0 dF'/F'	5	0.43874
related to Ex. Fig. 4	pBLA	fructose IG	GI	permutation test (2-sided, paired)	vs. sham	1.236±0.603 vs. 0±0 dF'/F'	4	0.12676
related to Ex. Fig. 4	pBLA	glucose IG	GI	permutation test (2-sided, paired)	vs. sham	3.199±0.561 vs. 0±0 dF'/F'	5	0.0039526
related to Ex. Fig. 4	pBLA	galactose IG	GI	permutation test (2-sided, paired)	vs. sham	3.074±1.646 vs. 0±0 dF'/F'	3	0.047619
related to Ex. Fig. 4	pBLA	MDG IG	GI	permutation test (2-sided, paired)	vs. sham	2.755±0.77 vs. 0±0 dF'/F'	5	0.0039526
related to Ex. Fig. 4	pBLA	LiCl IP	malaise	permutation test (2-sided, paired)	vs. saline IP	5.537±1.705 vs. 0±0 dF'/F'	7	0.0043694
related to Ex. Fig. 4	aBLA	water IG	post-GI	permutation test (2-sided, paired)	vs. sham	0.472±0.296 vs. 0±0 dF'/F'	8	0.13433
related to Ex. Fig. 4	aBLA	Ensure IG	post-GI	permutation test (2-sided, paired)	vs. sham	1.939±0.36 vs. 0±0 dF'/F'	8	7.7694e-05
related to Ex. Fig. 4	aBLA	Ensure IG	post-GI	permutation test (2-sided)	vs. water	1.939±0.36 vs 0.472±0.296 dF'/F'	8, 8	0.0080025
related to Ex. Fig. 4	aBLA	Ensure IG	post-GI	permutation test (2-sided)	vs. pBLA	1.939±0.36 vs 1.608±0.743 dF'/F'	8, 5	0.33075
related to Ex. Fig. 4	aBLA	diet A IG	post-GI	permutation test (2-sided, paired)	vs. sham	1.292±0.234 vs. 0±0 dF'/F'	5	0.0039526
related to Ex. Fig. 4	aBLA	diet A IG	post-GI	permutation test (2-sided)	vs. Ensure	1.292±0.234 vs 1.939±0.36 dF'/F'	5, 8	0.21506
related to Ex. Fig. 4	aBLA	diet B IG	post-GI	permutation test (2-sided, paired)	vs. sham	0.643±0.675 vs. 0±0 dF'/F'	6	0.39459
related to Ex. Fig. 4	aBLA	diet B IG	post-GI	permutation test (2-sided)	vs. Ensure	0.643±0.675 vs 1.939±0.36 dF'/F'	6, 8	0.094541
related to Ex. Fig. 4	aBLA	peptide IG	post-GI	permutation test (2-sided, paired)	vs. sham	1.889±0.509 vs. 0±0 dF'/F'	6	0.0010811
related to Ex. Fig. 4	aBLA	mineral oil IG	post-GI	permutation test (2-sided, paired)	vs. sham	0.829±0.591 vs. 0±0 dF'/F'	5	0.28063
related to Ex. Fig. 4	aBLA	intralipid IG	post-GI	permutation test (2-sided, paired)	vs. sham	1.017±0.997 vs. 0±0 dF'/F'	7	0.34693
related to Ex. Fig. 4	aBLA	intralipid IG	post-GI	permutation test (2-sided)	vs. mineral oil	1.017±0.997 vs 0.829±0.591 dF'/F'	7, 5	0.89029
related to Ex. Fig. 4	aBLA	mannitol IG	post-GI	permutation test (2-sided, paired)	vs. sham	0.416±0.866 vs. 0±0 dF'/F'	8	0.66762
related to Ex. Fig. 4	aBLA	fructose IG	post-GI	permutation test (2-sided, paired)	vs. sham	3.026±2.211 vs. 0±0 dF'/F'	7	0.16749
related to Ex. Fig. 4	aBLA	glucose IG	post-GI	permutation test (2-sided, paired)	vs. sham	-0.842±0.312 vs. 0±0 dF'/F'	7	0.028838
related to Ex. Fig. 4	aBLA	galactose IG	post-GI	permutation test (2-sided, paired)	vs. sham	1.048±0.722 vs. 0±0 dF'/F'	4	0.29577
related to Ex. Fig. 4	aBLA	MDG IG	post-GI	permutation test (2-sided, paired)	vs. sham	0.617±0.58 vs. 0±0 dF'/F'	7	0.31022
related to Ex. Fig. 4	aBLA	glucose IG	post-GI	permutation test (2-sided, paired)	vs. water	-0.842±0.312 vs 0.524±0.336 dF'/F'	7	0.00029129
related to Ex. Fig. 4	aBLA	glucose +Mz IG	post-GI	permutation test (2-sided, paired)	vs. water + Mz	1.228±0.478 vs -0.641±0.297 dF'/F'	7	0.0043694
related to Ex. Fig. 4	aBLA	glucose +Mz IG	post-GI	permutation test (2-sided, paired)	glucose - water vs. (glucose+Mz) -(water+Mz)	-0.842±0.312 - 0.524±0.336 dF'/F' vs. 1.228±0.478 - -0.641±0.297 dF'/F'	7	0.0044
related to Ex. Fig. 4	aBLA	Ensure IG	post-GI	permutation test (2-sided, paired)	vs. water	0.524±0.336 vs 1.925±0.415 dF'/F'	7	0.0043694
related to Ex. Fig. 4	aBLA	Ensure +Mz IG	post-GI	permutation test (2-sided, paired)	vs. water + Mz	-0.641±0.297 vs 1.619±0.496 dF'/F'	7	0.00029129
related to Ex. Fig. 4	aBLA	Ensure +Mz IG	post-GI	permutation test (2-sided, paired)	Ensure - water vs. (Ensure+Mz) -(water+Mz)	0.524±0.336 - 1.925±0.415 dF'/F' vs. -0.641±0.297 - 1.619±0.496 dF'/F'	7	0.0941
related to Ex. Fig. 4	aBLA	intralipid IG	post-GI	permutation test (2-sided, paired)	vs. water	0.392±0.311 vs 0.975±1.422 dF'/F'	5	0.55731
related to Ex. Fig. 4	aBLA	intralipid +G/A IG	post-GI	permutation test (2-sided, paired)	vs. water + G/A	0.138±0.41 vs 0.077±0.669 dF'/F'	5	0.91304
related to Ex. Fig. 4	aBLA	intralipid +G/A IG	post-GI	permutation test (2-sided, paired)	intralipid - water vs. (intralipid+G/A) -(water+G/A)	0.392±0.311 - 0.975±1.422 dF'/F' vs. 0.138±0.41 - 0.077±0.669 dF'/F'	5	0.7549
related to Ex. Fig. 4	aBLA	intralipid +G/A/S IG	post-GI	permutation test (2-sided, paired)	vs. water + G/A/S	0.351±0.992 vs -0.118±1.159 dF'/F'	5	0.63636
related to Ex. Fig. 4	aBLA	intralipid +G/A/S IG	post-GI	permutation test (2-sided, paired)	intralipid - water vs. (intralipid+G/A/S) -(water+G/A/S)	0.392±0.311 - 0.975±1.422 dF'/F' vs. 0.351±0.992 - -0.118±1.159 dF'/F'	5	0.7549
related to Ex. Fig. 4	aBLA	CCK IP (10 ug/kg)	hormone	permutation test (2-sided, paired)	vs. saline IP	3.77±1.011 vs. 0±0 dF'/F'	4	0.014085
related to Ex. Fig. 4	aBLA	intralipid +Dev IG	post-GI	permutation test (2-sided, paired)	vs. water + Dev	-0.619±0.781 vs -2.161±0.933 dF'/F'	5	0.32016
related to Ex. Fig. 4	aBLA	intralipid +Dev IG	post-GI	permutation test (2-sided, paired)	intralipid - water vs. (intralipid+Dev) -(water+Dev)	-1.288±0.674 - -0.98±0.741 vs. -0.619±0.781 - -2.161±0.933 dF'/F'	5	0.7549
Fig. 3i	mBLA-Vglut2	Ensure IG	GI	permutation test (2-sided, paired)	vs. baseline	8.0829±3.7249 vs. 0±0 dF'/F'	5	0.004
Fig. 3i	CeA-VGAT	Ensure IG	GI	permutation test (2-sided, paired)	vs. baseline	14.2982±3.7229 vs. 0±0 dF'/F'	5	0.004
Fig. 3j	mBLA-Vglut2	Ensure drinking	oral	permutation test (2-sided, paired)	vs. baseline	7.6483±1.9604 vs. 0±0 dF'/F'	6	0.0011
Fig. 3j	CeA-VGAT	Ensure drinking	oral	permutation test (2-sided, paired)	vs. baseline	8.8325±1.1133 vs. 0±0 dF'/F'	4	0.0141
Fig. 3k	CeA-VGAT	Ensure drinking	oral	peak time	vs. mBLA-Vglut2	3.4375±0.7386 vs. 21.7083±2.2707 s	4, 6	0.0047
Ex. Fig. 6b	CeA-VGAT	Ensure IG	GI	permutation test (2-sided, paired)	vs. baseline	14.2982±3.7229 vs. 0±0 dF'/F'	5	0.004
Ex. Fig. 6b	CeA-VGAT	Ensure IG	post-GI	permutation test (2-sided, paired)	vs. baseline	0.6486±0.616 vs. 0±0 dF'/F'	5	0.2806
Ex. Fig. 6b	CeA-VGAT	water IG	GI	permutation test (2-sided, paired)	vs. baseline	0.7741±0.3785 vs. 0±0 dF'/F'	4	0.1268
Ex. Fig. 6b	CeA-VGAT	water IG	post-GI	permutation test (2-sided, paired)	vs. baseline	0.4535±0.4138 vs. 0±0 dF'/F'	4	0.4085
Ex. Fig. 6c	CeA-VGAT	water drinking	oral	permutation test (2-sided, paired)	vs. baseline	3.9146±0.7479 vs. 0±0 dF'/F'	4	0.0141
Ex. Fig. 6c	CeA-VGAT	Ensure drinking	oral	permutation test (2-sided, paired)	vs. baseline	8.8325±1.1133 vs. 0±0 dF'/F'	4	0.0141
Ex. Fig. 6c	CeA-VGAT	Ensure drinking	oral	permutation test (2-sided, paired)	vs. water	8.8325±1.1133 vs. 3.9146±0.7479 dF'/F'	4,4	0.0141
Ex. Fig. 6d	CeA-VGAT	Ensure drinking	oral	peak time	vs. water drinking	3.4375±0.7386 vs. 7.2500±4.9697 s	4,4	0.8592
Ex. Fig. 6e	CeA-VGAT	water drinking	GI	permutation test (2-sided, paired)	vs. baseline	-0.3646± 0.7852 vs. 0±0 dF'/F'	4	0.6901
Ex. Fig. 6e	CeA-VGAT	Ensure drinking	GI	permutation test (2-sided, paired)	vs. baseline	5.7585±2.0708 vs. 0±0 dF'/F'	4	0.0141
Ex. Fig. 6e	CeA-VGAT	Ensure drinking	GI	permutation test (2-sided, paired)	vs. water	5.7585±2.0708 vs. -0.3646± 0.7852 dF'/F'	4,4	0.1268
Ex. Fig. 6e	CeA-VGAT	water drinking	post-GI	permutation test (2-sided, paired)	vs. baseline	-1.3576± 1.6710 vs. 0±0 dF'/F'	4	0.6901
Ex. Fig. 6e	CeA-VGAT	Ensure drinking	post-GI	permutation test (2-sided, paired)	vs. baseline	-0.3771±1.1472 vs. 0±0 dF'/F'	4	0.6901
Ex. Fig. 6e	CeA-VGAT	Ensure drinking	post-GI	permutation test (2-sided, paired)	vs. water	-0.3771±1.1472 vs. -1.3576± 1.6710 dF'/F'	4,4	0.2958
Ex. Fig. 6g	mBLA-Vglut2	Ensure IG	GI	permutation test (2-sided, paired)	vs. baseline	8.0829±3.7249 vs. 0±0 dF'/F'	5	0.004
Ex. Fig. 6g	mBLA-Vglut2	Ensure IG	post-GI	permutation test (2-sided, paired)	vs. baseline	1.1380±0.6603 vs. 0±0 dF'/F'	5	0.1225
Ex. Fig. 6g	mBLA-Vglut2	water IG	GI	permutation test (2-sided, paired)	vs. baseline	-0.3229±0.3506 vs. 0±0 dF'/F'	4	0.5775
Ex. Fig. 6g	mBLA-Vglut2	water IG	post-GI	permutation test (2-sided, paired)	vs. baseline	-0.3802±0.6604 vs. 0±0 dF'/F'	4	0.9718
Ex. Fig. 6h	mBLA-Vglut2	water drinking	oral	permutation test (2-sided, paired)	vs. baseline	5.1702±1.5395 vs. 0±0 dF'/F'	6	0.0011
Ex. Fig. 6h	mBLA-Vglut2	Ensure drinking	oral	permutation test (2-sided, paired)	vs. baseline	7.6483±1.9604 vs. 0±0 dF'/F'	6	0.0011
Ex. Fig. 6h	mBLA-Vglut2	Ensure drinking	oral	permutation test (2-sided, paired)	vs. water	7.6483±1.9604 vs. 5.1702±1.5395 dF'/F'	6,6	0.3665
Ex. Fig. 6i	mBLA-Vglut2	Ensure drinking	oral	peak time	vs. water drinking	21.7083±2.2707 vs 9.4167±3.9516 s	6,6	0.0141
Ex. Fig. 6j	mBLA-Vglut2	water drinking	GI	permutation test (2-sided, paired)	vs. baseline	-1.2175± 0.7706 vs. 0±0 dF'/F'	6	0.0789
Ex. Fig. 6j	mBLA-Vglut2	Ensure drinking	GI	permutation test (2-sided, paired)	vs. baseline	12.3309±4.5576 vs. 0±0 dF'/F'	6	0.0141
Ex. Fig. 6j	mBLA-Vglut2	Ensure drinking	GI	permutation test (2-sided, paired)	vs. water	12.3309±4.5576 vs. -1.2175± 0.7706 dF'/F'	6,6	0.0032
Ex. Fig. 6j	mBLA-Vglut2	water drinking	post-GI	permutation test (2-sided, paired)	vs. baseline	-2.4438± 0.7916 vs. 0±0 dF'/F'	6	0.0011
Ex. Fig. 6j	mBLA-Vglut2	Ensure drinking	post-GI	permutation test (2-sided, paired)	vs. baseline	2.1760±0.8945 vs. 0±0 dF'/F'	6	0.0465
Ex. Fig. 6j	mBLA-Vglut2	Ensure drinking	post-GI	permutation test (2-sided, paired)	vs. water	2.1760±0.8945 vs. -2.4438± 0.7916 dF'/F'	6,6	0.0054
Ex. Fig. 10a	right mBLA	Ensure IG	GI	permutation test (2-sided)	vs. left mBLA	5.309±1.033 vs 18.203±3.517 dF'/F'	15, 16	0.00052999
Ex. Fig. 10b	right mBLA	Ensure drinking	oral	permutation test (2-sided)	vs. left mBLA	8.472±1.274 vs. 5.110±0.871 dF'/F'	14,14	0.03599
Ex. Fig. 10h	left vs. right mBLA	Ensure IG	GI	permutation test (2-sided)	before vs. after right VGX	7.8330±2.7810 vs. 6.9417±2.8145 ddF'/F'	11,11	0.7403
Ex. Fig. 10h	left vs. right mBLA	Ensure IG	GI	permutation test (2-sided)	before vs. after left VGX	5.7438±2.6312 vs. 3.2312±2.8913 ddF'/F'	12,12	0.546
Ex. Fig. 11b	right mBLA	Ensure IG	GI	permutation test (2-sided)	female vs. male	5.8829±1.5757 vs. 4.8061±1.4359 dF'/F'	7, 8	0.6165
Ex. Fig. 11b	right mBLA	Ensure IG	post-GI	permutation test (2-sided)	female vs. male	1.7834±0.4550 vs. 1.6739±0.3255 dF'/F'	7, 8	0.8412
Ex. Fig. 11c	right mBLA	mannitol IG	GI	permutation test (2-sided, paired)	vs. baseline	0.842±0.287 vs. 0±0 dF'/F'	8	0.010023
Ex. Fig. 11c	right mBLA	glucose IG	GI	permutation test (2-sided, paired)	vs. baseline	3.539±1.094 vs. 0±0 dF'/F'	8	7.7694e-05
Ex. Fig. 11c	right mBLA	glucose IG	GI	permutation test (2-sided)	vs. mannitol	3.539±1.094 vs 0.842±0.287 dF'/F'	8, 8	0.015772
Ex. Fig. 11c	right mBLA	glucose IG	GI	permutation test (2-sided)	vs. left mBLA	3.539±1.094 vs 13.449±4.018 dF'/F'	8, 11	0.052604
Ex. Fig. 11d	right mBLA	water drinking	oral	permutation test (2-sided, paired)	vs. baseline	4.732±0.962 vs. 0±0 dF'/F'	8	7.7694e-05
Ex. Fig. 11d	right mBLA	sucralose drinking	oral	permutation test (2-sided, paired)	vs. baseline	5.422±1.168 vs. 0±0 dF'/F'	10	6.9999e-05
Ex. Fig. 11d	right mBLA	sucralose drinking	oral	permutation test (2-sided)	vs. water	5.422±1.168 vs 4.732±0.962 dF'/F'	10, 8	0.66613
Ex. Fig. 11d	right mBLA	sucrose drinking	oral	permutation test (2-sided, paired)	vs. baseline	6.453±1.712 vs. 0±0 dF'/F'	8	7.7694e-05
Ex. Fig. 11d	right mBLA	sucrose drinking	oral	permutation test (2-sided)	vs. water	6.453±1.712 vs 4.732±0.962 dF'/F'	8, 8	0.40378
Ex. Fig. 11e	right mBLA	Ensure drinking	oral	permutation test (2-sided)	female vs. male	9.7751±2.4513 vs. 7.9512±1.5412 dF'/F'	4, 10	0.5379
Ex. Fig. 11f	right mBLA	water drinking	GI	permutation test (2-sided, paired)	vs. baseline	-0.435±0.168 vs. 0±0 dF'/F'	8	0.023075
Ex. Fig. 11f	right mBLA	Ensure drinking	GI	permutation test (2-sided, paired)	vs. baseline	8.275±2.753 vs. 0±0 dF'/F'	14	9.9999e-06
Ex. Fig. 11f	right mBLA	Ensure drinking	GI	permutation test (2-sided)	vs. water	8.275±2.753 vs -0.435±0.168 dF'/F'	14, 8	0.01351
Ex. Fig. 11f	right mBLA	water drinking	post-GI	permutation test (2-sided, paired)	vs. baseline	-0.795±0.285 vs. 0±0 dF'/F'	8	0.0069148
Ex. Fig. 11f	right mBLA	Ensure drinking	post-GI	permutation test (2-sided, paired)	vs. baseline	2.067±0.466 vs. 0±0 dF'/F'	14	6.9999e-05
Ex. Fig. 11f	right mBLA	Ensure drinking	post-GI	permutation test (2-sided)	vs. water	2.067±0.466 vs -0.795±0.285 dF'/F'	14, 8	0.00034
Ex. Fig. 11h	bilateral mBLA	sham IG	N/A	permutation test (2-sided)	intramouse r vs. between mice	0.419±0.051 vs. -0.0035±0.0051	23, 23	9.9999e-06
Ex. Fig. 11h	left mBLA from bilaterals	sham IG	N/A	permutation test (2-sided)	activity variance vs. right mBLA	4.0696±0.9418% vs. 2.9358±0.6838%	23, 23	0.3327
Ex. Fig. 11i	left mBLA from bilaterals	Ensure IG	GI	permutation test (2-sided, paired)	vs. baseline	17.943±1.904 vs. 0±0 dF'/F'	23	9.9999e-06
Ex. Fig. 11i	right mBLA from bilaterals	Ensure IG	GI	permutation test (2-sided, paired)	vs. baseline	11.200±1.846 vs. 0±0 dF'/F'	23	9.9999e-06
Ex. Fig. 11i	left mBLA from bilaterals	Ensure IG	GI	permutation test (2-sided, paired)	vs. right mBLA	17.943±1.904 vs. 11.200±1.846 dF'/F'	23, 23	0.00060999
Ex. Fig. 11j	left mBLA from bilaterals	glucose IG	GI	permutation test (2-sided, paired)	vs. baseline	14.350±1.476 vs. 0±0 dF'/F'	23	9.9999e-06
Ex. Fig. 11j	right mBLA from bilaterals	glucose IG	GI	permutation test (2-sided, paired)	vs. baseline	9.606±1.687 vs. 0±0 dF'/F	23	9.9999e-06
Ex. Fig. 11j	left mBLA from bilaterals	glucose IG	GI	permutation test (2-sided, paired)	vs. right mBLA	14.350±1.476 vs.9.606±1.687 dF'/F'	23, 23	0.0061
Ex. Fig. 11k	left mBLA from bilaterals	intralipid IG	GI	permutation test (2-sided, paired)	vs. baseline	11.32±1.08 vs. 0±0 dF'/F'	23	9.9999e-06
Ex. Fig. 11k	right mBLA from bilaterals	intralipid IG	GI	permutation test (2-sided, paired)	vs. baseline	6.801±1.106 vs. 0±0 dF'/F'	23	9.9999e-06
Ex. Fig. 11k	left mBLA from bilaterals	intralipid IG	GI	permutation test (2-sided, paired)	vs. right mBLA	11.32±1.08 vs. 6.801±1.106 dF'/F'	23, 23	0.00039
Ex. Fig. 11p	left mBLA	Ensure IG	GI	permutation test (2-sided)	before vs. after right VGX	18.2528±2.8267 vs. 10.4768±2.5899 dF'/F'	11,11	5.9999e-05
Ex. Fig. 11p	right mBLA	Ensure IG	GI	permutation test (2-sided)	before vs. after right VGX	10.4198±2.4205 vs. 3.5350±1.2240 dF'/F'	11,11	9.9999e-06
Ex. Fig. 11p	left mBLA before vs after right VGX	Ensure IG	GI	permutation test (2-sided)	vs. right mBLA	7.7760±2.1388 vs. 6.8848±2.0257 ddF'/F'	11,11	0.7417
Ex. Fig. 11q	left mBLA	glucose IG	GI	permutation test (2-sided)	before vs. after right VGX	14.1098±2.0271 vs. 8.4164±2.0554 dF'/F'	11,11	0.0163
Ex. Fig. 11q	right mBLA	glucose IG	GI	permutation test (2-sided)	before vs. after right VGX	8.7444±2.7551 vs. 5.6820±2.0086 dF'/F'	11,11	0.0481
Ex. Fig. 11q	left mBLA before vs after right VGX	glucose IG	GI	permutation test (2-sided)	vs. right mBLA	5.6935±2.1964 vs. 3.0624±1.5300 ddF'/F'	11,11	0.3268
Ex. Fig. 11r	left vs. right mBLA	glucose IG	GI	permutation test (2-sided)	before vs. after right VGX	5.3654±2.3865 vs. 2.7343±1.6279 ddF'/F'	11,11	0.328
Ex. Fig. 11s	left mBLA	intralipid IG	GI	permutation test (2-sided)	before vs. after right VGX	11.1987±1.3224 vs. 3.3635±1.4308 dF'/F'	11,11	0.00041
Ex. Fig. 11s	right mBLA	intralipid IG	GI	permutation test (2-sided)	before vs. after right VGX	5.3865±1.3915 vs. 2.7080±1.0069 dF'/F'	11,11	0.01
Ex. Fig. 11s	left mBLA before vs after right VGX	intralipid IG	GI	permutation test (2-sided)	vs. right mBLA	7.8352±1.6430 vs. 2.6785±1.0015 dF'/F'	11,11	0.0059
Ex. Fig. 11t	left vs. right mBLA	intralipid IG	GI	permutation test (2-sided)	before vs. after right VGX	5.8122±1.8277 vs. 0.6555±0.8465 ddF'/F'	11, 11	0.0062
Ex. Fig. 11v	right mBLA	Ensure IG	GI	permutation test (2-sided)	before vs. after left VGX	11.9158±2.8454 vs. 5.3926±1.8702 dF'/F'	12,12	0.0795
Ex. Fig. 11v	left mBLA before vs after left VGX	Ensure IG	GI	permutation test (2-sided)	vs. right mBLA	9.0357±2.7125 vs. 6.5232±3.5652 ddF'/F'	12,12	0.5454
Ex. Fig. 11w	left mBLA	glucose IG	GI	permutation test (2-sided)	before vs. after left VGX	14.5699±2.2180 vs. 14.5540±3.0896 dF'/F'	12,12	0.9942
Ex. Fig. 11w	right mBLA	glucose IG	GI	permutation test (2-sided)	before vs. after left VGX	10.3965±2.1115 vs. 13.2533±3.4518 dF'/F'	12,12	0.3305
Ex. Fig. 11w	left mBLA before vs after left VGX	glucose IG	GI	permutation test (2-sided)	vs. right mBLA	0.0159±1.8084 vs. -2.8568±2.6157 ddF'/F'	12,12	0.1317
Ex. Fig. 11x	left vs. right mBLA	glucose IG	GI	permutation test (2-sided)	before vs. after left VGX	4.1734±2.5099 vs. 1.3007±2.2976 ddF'/F'	12,12	0.1318
Ex. Fig. 11y	left mBLA	intralipid IG	GI	permutation test (2-sided)	before vs. after left VGX	11.4388±1.7344 vs. 6.4092±0.9387 dF'/F'	12,12	0.00085999
Ex. Fig. 11y	right mBLA	intralipid IG	GI	permutation test (2-sided)	before vs. after left VGX	8.0983±1.6589 vs. 4.1982±0.9494 dF'/F'	12,12	0.0413
Ex. Fig. 11y	left mBLA before vs after left VGX	intralipid IG	GI	permutation test (2-sided)	vs. right mBLA	5.0296±1.3613 vs. 3.9001±1.8471 dF'/F'	12,12	0.4929
Ex. Fig. 11z	left vs. right mBLA	intralipid IG	GI	permutation test (2-sided)	before vs. after left VGX	3.3406±1.7482 vs. 2.2110±1.2133 ddF'/F'	12,12	0.4973
related to Ex. Fig. 11	right mBLA	Ensure drinking	oral	permutation test (2-sided, paired)	vs. baseline	8.472±1.274 vs. 0±0 dF'/F'	14	9.9999e-06
related to Ex. Fig. 11	right mBLA	Ensure drinking	oral	permutation test (2-sided)	vs. water	8.472±1.274 vs 4.732±0.962 dF'/F'	14, 8	0.053829
related to Ex. Fig. 11	right mBLA	mannitol IG	post-GI	permutation test (2-sided, paired)	vs. baseline	1.95±1.475 vs. 0±0 dF'/F'	8	0.21265
related to Ex. Fig. 11	right mBLA	glucose IG	post-GI	permutation test (2-sided, paired)	vs. baseline	1.077±0.387 vs. 0±0 dF'/F'	8	0.015617
related to Ex. Fig. 11	right mBLA	glucose IG	post-GI	permutation test (2-sided)	vs. mannitol	1.077±0.387 vs 1.95±1.475 dF'/F'	8, 8	0.70663
related to Ex. Fig. 11	right mBLA	glucose IG	post-GI	permutation test (2-sided)	vs. left mBLA	1.077±0.387 vs 1.609±1.045 dF'/F'	8, 11	0.68783
related to Ex. Fig. 11	right mBLA	water IG	GI	permutation test (2-sided, paired)	vs. baseline	-0.278±0.362 vs. 0±0 dF'/F'	8	0.70678
related to Ex. Fig. 11	right mBLA	water IG	post-GI	permutation test (2-sided, paired)	vs. baseline	-1.173±0.597 vs. 0±0 dF'/F'	8	0.040479
related to Ex. Fig. 11	right mBLA	Ensure IG	GI	permutation test (2-sided, paired)	vs. baseline	5.309±1.033 vs. 0±0 dF'/F'	15	9.9999e-06
related to Ex. Fig. 11	right mBLA	Ensure IG	GI	permutation test (2-sided)	vs. water	5.309±1.033 vs -0.278±0.362 dF'/F'	15, 8	0.00116
related to Ex. Fig. 11	right mBLA	Ensure IG	post-GI	permutation test (2-sided, paired)	vs. baseline	1.725±0.264 vs. 0±0 dF'/F'	15	9.9999e-06
related to Ex. Fig. 11	right mBLA	Ensure IG	post-GI	permutation test (2-sided)	vs. water	1.725±0.264 vs -1.173±0.597 dF'/F'	15, 8	4e-05
related to Ex. Fig. 11	right mBLA	Ensure IG	post-GI	permutation test (2-sided)	vs. left mBLA	1.725±0.264 vs 2.397±1.102 dF'/F'	15, 16	0.77103
related to Ex. Fig. 11	left mBLA from bilaterals	Ensure IG	GI	rise time (sigmoid fit)	vs. right mBLA	74.0±5.5 vs. 73.0±7.7 s	23, 23	0.8933
related to Ex. Fig. 11	left mBLA from bilaterals	Ensure IG	post-GI	fall time (sigmoid fit)	vs. right mBLA	727.2±55.8 vs. 767.7±56.4 s	23, 23	0.3056
related to Ex. Fig. 11	left mBLA	Ensure IG	post-GI	permutation test (2-sided)	before vs. after right VGX	2.5591±1.1391 vs. -1.8652±0.8708 dF'/F'	11,11	9.9999e-06
related to Ex. Fig. 11	right mBLA	Ensure IG	post-GI	permutation test (2-sided)	before vs. after right VGX	2.3928±0.6802 vs. -0.7281±0.5328 dF'/F'	11,11	9.9999e-06
related to Ex. Fig. 11	left mBLA	glucose IG	post-GI	permutation test (2-sided)	before vs. after right VGX	3.7282±2.1924 vs. 1.4086±1.4077 dF'/F'	11,11	0.0121
related to Ex. Fig. 11	right mBLA	glucose IG	post-GI	permutation test (2-sided)	before vs. after right VGX	3.7116±1.2262 vs. 1.9803±0.774 dF'/F'	11,11	0.0824
related to Ex. Fig. 11	left mBLA	intralipid IG	post-GI	permutation test (2-sided)	before vs. after right VGX	3.1281±1.6386 vs. 0.4243±0.8293 dF'/F'	11,11	0.0599
related to Ex. Fig. 11	right mBLA	intralipid IG	post-GI	permutation test (2-sided)	before vs. after right VGX	2.0766±1.1959 vs. 0.7451±0.4646 dF'/F'	11,11	0.1299
related to Ex. Fig. 11	left mBLA	Ensure IG	post-GI	permutation test (2-sided)	before vs. after left VGX	2.5163±0.5628 vs. -0.5281±0.6484 dF'/F'	12,12	0.00031
related to Ex. Fig. 11	right mBLA	Ensure IG	post-GI	permutation test (2-sided)	before vs. after left VGX	0.7595±0.4213 vs. -2.1715±0.8236 dF'/F'	12,12	0.00087999
related to Ex. Fig. 11	left mBLA	glucose IG	post-GI	permutation test (2-sided)	before vs. after left VGX	4.4693±0.8194 vs. 3.7334±0.7274 dF'/F'	12,12	0.4051
related to Ex. Fig. 11	right mBLA	glucose IG	post-GI	permutation test (2-sided)	before vs. after left VGX	1.8868±0.8958 vs. 2.1166±0.7607 dF'/F'	12,12	0.6917
related to Ex. Fig. 11	left mBLA	intralipid IG	post-GI	permutation test (2-sided)	before vs. after left VGX	4.0479±1.1502 vs. 2.0935±1.0908 dF'/F'	12,12	0.0554
related to Ex. Fig. 11	right mBLA	intralipid IG	post-GI	permutation test (2-sided)	before vs. after left VGX	2.1666±0.6528 vs. 0.4535±0.7319 dF'/F'	12,12	0.0386

### Sheet: Sheet2
related to Ex. Fig. 11	right mBLA	Ensure drinking	oral	permutation test (2-sided, paired)	vs. baseline	8.472±1.274 vs. 0±0 dF'/F'	14	9.9999e-06
related to Ex. Fig. 11	right mBLA	Ensure drinking	oral	permutation test (2-sided)	vs. water	8.472±1.274 vs 4.732±0.962 dF'/F'	14, 8	0.053829
related to Ex. Fig. 11	right mBLA	mannitol IG	post-GI	permutation test (2-sided, paired)	vs. baseline	1.95±1.475 vs. 0±0 dF'/F'	8	0.21265
related to Ex. Fig. 11	right mBLA	glucose IG	post-GI	permutation test (2-sided, paired)	vs. baseline	1.077±0.387 vs. 0±0 dF'/F'	8	0.015617
related to Ex. Fig. 11	right mBLA	glucose IG	post-GI	permutation test (2-sided)	vs. mannitol	1.077±0.387 vs 1.95±1.475 dF'/F'	8, 8	0.70663
related to Ex. Fig. 11	right mBLA	glucose IG	post-GI	permutation test (2-sided)	vs. left mBLA	1.077±0.387 vs 1.609±1.045 dF'/F'	8, 11	0.68783
related to Ex. Fig. 11	right mBLA	water IG	GI	permutation test (2-sided, paired)	vs. baseline	-0.278±0.362 vs. 0±0 dF'/F'	8	0.70678
related to Ex. Fig. 11	right mBLA	water IG	post-GI	permutation test (2-sided, paired)	vs. baseline	-1.173±0.597 vs. 0±0 dF'/F'	8	0.040479
related to Ex. Fig. 11	right mBLA	Ensure IG	GI	permutation test (2-sided, paired)	vs. baseline	5.309±1.033 vs. 0±0 dF'/F'	15	9.9999e-06
related to Ex. Fig. 11	right mBLA	Ensure IG	GI	permutation test (2-sided)	vs. water	5.309±1.033 vs -0.278±0.362 dF'/F'	15, 8	0.00116
related to Ex. Fig. 11	right mBLA	Ensure IG	post-GI	permutation test (2-sided, paired)	vs. baseline	1.725±0.264 vs. 0±0 dF'/F'	15	9.9999e-06
related to Ex. Fig. 11	right mBLA	Ensure IG	post-GI	permutation test (2-sided)	vs. water	1.725±0.264 vs -1.173±0.597 dF'/F'	15, 8	4e-05
related to Ex. Fig. 11	right mBLA	Ensure IG	post-GI	permutation test (2-sided)	vs. left mBLA	1.725±0.264 vs 2.397±1.102 dF'/F'	15, 16	0.77103
related to Ex. Fig. 11	left mBLA from bilaterals	Ensure IG	GI	rise time (sigmoid fit)	vs. right mBLA	74.0±5.5 vs. 73.0±7.7 s	23, 23	0.8933
related to Ex. Fig. 11	left mBLA from bilaterals	Ensure IG	post-GI	fall time (sigmoid fit)	vs. right mBLA	727.2±55.8 vs. 767.7±56.4 s	23, 23	0.3056
