## Supplementary Table 3 for "The neural basis of flavour-nutrient learning"

### Sheet: Sheet1
Figure	Cells	Experiment	Phase	Test	Comparison	Statistics	n (mice)	n (cells)	p
Fig. 3a	VTA-DA	Ensure IG	GI	KS test	vs. sham IG		8, 5	162, 176	0.018
Fig. 3c	VTA-DA/CCK	water IG	GI	KS test	vs. sham IG		6, 8	77, 90	0.853
Fig. 3c	VTA-DA/CCK	Ensure IG	GI	KS test	vs. sham IG		6, 8	77, 90	1.9755e-13
Fig. 3c	VTA-DA/CCK	Ensure IG	GI	KS test	vs. water IG		6, 8	77, 90	8.8038e-13
Fig. 3g	VTA-DA/LepR	Ensure IG	GI	KS test	vs. sham IG		6, 5	68, 67	6.786e-10
Fig. 3g	VTA-DA/LepR	water IG	GI	KS test	vs. sham IG		6, 5	52, 67	0.0476
Fig. 3g	VTA-DA/LepR	Ensure IG	GI	KS test	vs. water IG		6, 6	68, 52	4.8843e-07
Fig. 3h	VTA-DA/CCK	Ensure IG	GI	KS test	vs. all VTA-DA		6,8	77, 176	4.1538e-11
Fig. 3h	VTA-DA/LepR	Ensure IG	GI	KS test	vs. all VTA-DA		8,8	68, 176	2.3e-12
Ex. Fig. 5c	VTA-DA	water drinking	oral	perm. (2-sided) of activated neurons	vs. sham drinking	0.981±0.128 vs. 0.07±0.005 pop-z	4, 5	39, 153	0.00019
Ex. Fig. 5c	VTA-DA	water drinking	oral	perm. (2-sided) of inhibited neurons	vs. sham drinking	–0.290±0.037 vs. –0.071±0.010 pop-z	4, 5	39, 153	0.00029129
Ex. Fig. 5c	VTA-DA	Ensure drinking	oral	perm. (2-sided) of activated neurons	vs. sham drinking	0.591±0.042 vs. 0.07±0.005 pop-z	7, 5	232, 153	0.00039
Ex. Fig. 5c	VTA-DA	Ensure drinking	oral	perm. (2-sided) of inhibited neurons	vs. sham drinking	–0.101±0.004 vs. –0.071±0.010 pop-z	7, 5	232, 153	0.0017
Ex. Fig. 5c	VTA-DA	Ensure drinking	oral	perm. (2-sided) of activated neurons	vs. water drinking	0.591±0.042 vs. 0.981±0.128 pop-z	7, 4	232, 39	0.00068999
Ex. Fig. 5c	VTA-DA	Ensure drinking	oral	perm. (2-sided) of inhibited neurons	vs. water drinking	–0.101±0.004 vs. –0.290±0.037 pop-z	7, 4	232, 39	9.9999e-06
Ex. Fig. 5c	VTA-DA	water drinking	oral	KS test	vs. sham drinking		4, 5	39, 153	0.00046385
Ex. Fig. 5c	VTA-DA	Ensure drinking	oral	KS test	vs. sham drinking		7, 5	232, 153	2.625e-06
Ex. Fig. 5c	VTA-DA	Ensure drinking	oral	KS test	vs. water drinking		7, 4	232, 39	0.2431
Ex. Fig. 5e	VTA-DA/CCK	Ensure IG	GI	rise time (3 sd)		35.5±6.9 s'	6	77
Ex. Fig. 5g	VTA-DA/CCK	water IG	post–GI	perm. (2-sided) of activated neurons	vs. sham IG	0.173±0.023 vs. 0.068±0.022 pop-z	8, 8	90, 90	0.0298
Ex. Fig. 5g	VTA-DA/CCK	water IG	post–GI	perm. (2-sided) of inhibited neurons	vs. sham IG	–0.327±0.023 vs. –0.182±0.014 pop-z	8, 8	90, 90	0.0079
Ex. Fig. 5g	VTA-DA/CCK	Ensure IG	post–GI	perm. (2-sided) of activated neurons	vs. sham IG	0.510±0.050 vs. 0.068±0.022 pop-z	6, 8	77, 90	0.0025
Ex. Fig. 5g	VTA-DA/CCK	Ensure IG	post–GI	perm. (2-sided) of inhibited neurons	vs. sham IG	–0.089±0.019 vs. –0.182±0.014 pop-z	6, 8	77, 90	0.0625
Ex. Fig. 5g	VTA-DA/CCK	Ensure IG	post–GI	perm. (2-sided) of activated neurons	vs. water IG	0.510±0.050 vs. 0.173±0.023 pop-z	6, 8	77, 90	9.9999e-06
Ex. Fig. 5g	VTA-DA/CCK	Ensure IG	post–GI	perm. (2-sided) of inhibited neurons	vs. water IG	–0.089±0.019 vs. –0.327±0.023 pop-z	6, 8	77, 90	0.0455
Ex. Fig. 5g	VTA-DA/CCK	water IG	post–GI	KS test	vs. sham IG		6, 8	77, 90	0.1035
Ex. Fig. 5g	VTA-DA/CCK	Ensure IG	post–GI	KS test	vs. sham IG		6, 8	77, 90	0.00017474
Ex. Fig. 5g	VTA-DA/CCK	Ensure IG	post–GI	KS test	vs. water IG		6, 8	77, 90	0.0378
Ex. Fig. 5h	VTA-DA/CCK	Ensure IG	GI	linear regression model (Ensure~water)		R2=0.0093	7	49	0.51
Ex. Fig. 5h	VTA-DA/CCK	Ensure IG	post–GI	linear regression model (Ensure~water)		R2=0.00035	7	49	0.9
Ex. Fig. 5j	VTA-DA/CCK	water drinking	oral	perm. (2-sided) of activated neurons	vs. sham drinking	0.832±0.060 vs. 0.067±0.010 pop-z	6, 8	61, 90	6.6885e-05
Ex. Fig. 5j	VTA-DA/CCK	water drinking	oral	perm. (2-sided) of inhibited neurons	vs. sham drinking	–0.124±0.027 vs. –0.064±0.003 pop-z	6, 8	61, 90	0.0141
Ex. Fig. 5j	VTA-DA/CCK	Ensure drinking	oral	perm. (2-sided) of activated neurons	vs. sham drinking	1.674±0.143 vs. 0.067±0.010 pop-z	8, 8	73, 90	0.0057
Ex. Fig. 5j	VTA-DA/CCK	Ensure drinking	oral	perm. (2-sided) of inhibited neurons	vs. sham drinking	–0.052±0.005 vs. –0.064±0.003 pop-z	8, 8	73, 90	0.0625
Ex. Fig. 5j	VTA-DA/CCK	Ensure drinking	oral	perm. (2-sided) of activated neurons	vs. water drinking	1.674±0.143 vs. 0.832±0.060 pop-z	8, 8	73, 90	0.0003
Ex. Fig. 5j	VTA-DA/CCK	Ensure drinking	oral	perm. (2-sided) of inhibited neurons	vs. water drinking	–0.052±0.005 vs. –0.124±0.027 pop-z	8, 8	73, 90	0.1875
Ex. Fig. 5j	VTA-DA/CCK	water drinking	oral	KS test	vs. sham drinking		6, 8	61, 90	0.00059218
Ex. Fig. 5j	VTA-DA/CCK	Ensure drinking	oral	KS test	vs. sham drinking		8, 8	73, 90	2.0468e-15
Ex. Fig. 5j	VTA-DA/CCK	Ensure drinking	oral	KS test	vs. water drinking		8, 6	73, 61	0.0013
Ex. Fig. 5l	VTA-DA/CCK	Ensure drinking	oral	linear regression model (Ensure~water)		R2=0.00094	5	33	0.87
Ex. Fig. 5n	VTA-DA/CCK	Ensure drinking	oral	linear regression model (drinking~IG)		R2=0.03	5	51	0.23
Ex. Fig. 5n	VTA-DA/CCK	Ensure drinking	oral	linear regression model (drinking~post-IG)		R2=0.0000089	5	51	0.98
Ex. Fig. 5q	VTA-DA/LepR	water IG	post–GI	perm. (2-sided) of activated neurons	vs. sham IG	0.6529±0.0700 vs. 0.1123±0.0252 pop-z	6, 5	52, 67	0.0049
Ex. Fig. 5q	VTA-DA/LepR	water IG	post–GI	perm. (2-sided) of inhibited neurons	vs. sham IG	-0.1200±NaN vs. -0.2460±0.0081	6, 5	52, 67	0.2
Ex. Fig. 5q	VTA-DA/LepR	Ensure IG	post–GI	perm. (2-sided) of activated neurons	vs. sham IG	0.2124±0.0311 vs. 0.1123±0.0252 pop-z	6, 5	68, 67	0.0904
Ex. Fig. 5q	VTA-DA/LepR	Ensure IG	post–GI	perm. (2-sided) of inhibited neurons	vs. sham IG	(no inhibited neurons)	6, 5	68, 67	n/a
Ex. Fig. 5q	VTA-DA/LepR	Ensure IG	post–GI	perm. (2-sided) of activated neurons	vs. water IG	0.2124±0.0311 vs. 0.6529±0.0700 pop-z	6, 6	68, 52	0.00039
Ex. Fig. 5q	VTA-DA/LepR	Ensure IG	post–GI	perm. (2-sided) of inhibited neurons	vs. water IG	(no inhibited neurons)	6, 6	68, 52	n/a
Ex. Fig. 5q	VTA-DA/LepR	Ensure IG	post–GI	KS test	vs. sham IG		6, 5	68, 67	0.3285
Ex. Fig. 5q	VTA-DA/LepR	water IG	post–GI	KS test	vs. sham IG		6, 5	52, 67	6.8526e-05
Ex. Fig. 5q	VTA-DA/LepR	Ensure IG	post–GI	KS test	vs. water IG		6, 6	68, 52	0.0042
Ex. Fig. 5u	VTA-DA/LepR	Ensure IG	GI	linear regression model (Ensure~water)		R2=0.13	6	28	0.063
Ex. Fig. 5u	VTA-DA/LepR	Ensure IG	post–GI	linear regression model (Ensure~water)		R2=0.00073	6	28	0.89
Ex. Fig. 5u	VTA-DA/LepR	Ensure IG	GI	linear regression model (Ensure~post-water)		R2=0.068	6	28	0.18
Ex. Fig. 5x	VTA-DA/LepR	water drinking	oral	perm. (2-sided) of activated neurons	vs. sham drinking	0.8085±0.1297 vs. 0.0702±0.0172 pop-z	4, 4	61, 51	0.0569
Ex. Fig. 5x	VTA-DA/LepR	water drinking	oral	perm. (2-sided) of inhibited neurons	vs. sham drinking	-0.0847±0.0133 vs. -0.0308±0.0037 pop-z	4, 4	61, 51	0.0909
Ex. Fig. 5x	VTA-DA/LepR	Ensure drinking	oral	perm. (2-sided) of activated neurons	vs. sham drinking	1.2442±0.0892 vs. 0.0702±0.0172 pop-z	6, 4	69, 51	0.0135
Ex. Fig. 5x	VTA-DA/LepR	Ensure drinking	oral	perm. (2-sided) of inhibited neurons	vs. sham drinking	-0.1428±0.0085 vs. -0.0308±0.0037 pop-z	6, 4	69, 51	0.027
Ex. Fig. 5x	VTA-DA/LepR	Ensure drinking	oral	perm. (2-sided) of activated neurons	vs. water drinking	1.2442±0.0892 vs. 0.8085±0.1297 pop-z	6, 4	69, 61	0.0066
Ex. Fig. 5x	VTA-DA/LepR	Ensure drinking	oral	perm. (2-sided) of inhibited neurons	vs. water drinking	-0.1428±0.0085 vs. -0.0847±0.0133 pop-z	6, 4	69, 61	0.0025
Ex. Fig. 5x	VTA-DA/LepR	Ensure drinking	oral	KS test	vs. sham drinking		6, 4	69, 51	1.2058e-06
Ex. Fig. 5x	VTA-DA/LepR	water drinking	oral	KS test	vs. sham drinking		4, 4	61, 51	0.0121
Ex. Fig. 5x	VTA-DA/LepR	Ensure drinking	oral	KS test	vs. water drinking		6, 4	69, 61	0.045169
Ex. Fig. 5y	VTA-DA/CCK	Ensure drinking	oral	KS test	vs. all VTA-DA		8, 7	73, 232	4.2e-11
Ex. Fig. 5y	VTA-DA/LepR	Ensure drinking	oral	KS test	vs. all VTA-DA		6, 7	69, 232	2.3e-12
related to Ex. Fig. 5	VTA-DA	Ensure IG	GI	perm. (2-sided) of activated neurons	vs. sham IG	0.200±0.039 vs. 0.075±0.018 pop-z	8, 5	162, 176	3.01E-02
related to Ex. Fig. 5	VTA-DA	Ensure IG	GI	perm. (2-sided) of inhibited neurons	vs. sham IG	–0.059±0.01 vs. –0.064±0.003 pop-z	8, 5	162, 176	0.6448
related to Ex. Fig. 5	VTA-DA	Ensure IG	post–GI	perm. (2-sided) of activated neurons	vs. sham IG	0.131±0.013 vs. 0.283±0.095 pop-z	8, 5	162, 176	0.2264
related to Ex. Fig. 5	VTA-DA	Ensure IG	post–GI	perm. (2-sided) of inhibited neurons	vs. sham IG	–0.230±0.043 vs. –0.115±0.012 pop-z	8, 5	162, 176	0.0091
related to Ex. Fig. 5	VTA-DA	Ensure IG	post–GI	KS test	vs. sham IG		8, 5	162, 176	0.4444
related to Ex. Fig. 5	VTA-DA/CCK	water IG	GI	perm. (2-sided) of activated neurons	vs. sham IG	0.050±0.006 vs. 0.029±0.002 pop-z	8, 8	90, 90	0.0047
related to Ex. Fig. 5	VTA-DA/CCK	water IG	GI	perm. (2-sided) of inhibited neurons	vs. sham IG	–0.132±0.029 vs. –0.088±0.006 pop-z	8, 8	90, 90	0.2394
related to Ex. Fig. 5	VTA-DA/CCK	Ensure IG	GI	perm. (2-sided) of activated neurons	vs. sham IG	1.274±0.162 vs. 0.029±0.002 pop-z	6, 8	77, 90	0.0589
related to Ex. Fig. 5	VTA-DA/CCK	Ensure IG	GI	perm. (2-sided) of inhibited neurons	vs. sham IG	(no inhibited neurons)	6, 8	77, 90	n/a
related to Ex. Fig. 5	VTA-DA/CCK	Ensure IG	GI	perm. (2-sided) of activated neurons	vs. water IG	1.274±0.162 vs. 0.050±0.006 pop-z	6, 8	77, 90	0.0259
related to Ex. Fig. 5	VTA-DA/CCK	Ensure IG	GI	perm. (2-sided) of inhibited neurons	vs. water IG	(no inhibited neurons)	6, 8	77, 90	n/a
related to Ex. Fig. 5	VTA-DA/CCK	Ensure IG	GI	perm. (2-sided) of activity by mouse	vs. baseline	0.756±0.341 vs. 0.0±0.0 z	6	77	0.0141
related to Ex. Fig. 5	VTA-DA/CCK	Ensure IG	GI	LME	vs. baseline	ICC= 0.212	6	77	0.018468
related to Ex. Fig. 5	VTA-DA/CCK	Ensure IG	post–GI	KS test	vs. all VTA-DA		6,8	77, 176	0.2211
related to Ex. Fig. 5	VTA-DA/CCK	Ensure IG	post–GI	perm. (2-sided) of activity by mouse	vs. baseline	0.280±0.193 vs. 0.0±0.0 z	6	77	0.1351
related to Ex. Fig. 5	VTA-DA/CCK	Ensure IG	post–GI	LME	vs. baseline	ICC= 0.145	6	77	0.174
related to Ex. Fig. 5	VTA-DA/CCK	Ensure drinking	oral	perm. (2-sided) of activity by mouse	vs. baseline	1.216±0.343 vs. 0.0±0.0 z	8	73	0.0034
related to Ex. Fig. 5	VTA-DA/CCK	Ensure drinking	oral	LME	vs. baseline	ICC=0.4499	8	73	4.7934e-05
related to Ex. Fig. 5	VTA-DA/LepR	water IG	GI	perm. (2-sided) of activated neurons	vs. sham IG	0.1148±0.0275 vs. 0.0457±0.0099 pop-z	6, 5	52, 67	0.1294
related to Ex. Fig. 5	VTA-DA/LepR	water IG	GI	perm. (2-sided) of inhibited neurons	vs. sham IG	-0.0612±NaN vs. -0.1088±0.0167 pop-z	6, 5	52, 67	0.4
related to Ex. Fig. 5	VTA-DA/LepR	Ensure IG	GI	perm. (2-sided) of activated neurons	vs. sham IG	1.1014±0.1010 vs. 0.0457±0.0099 pop-z	6, 5	68, 67	0.0125
related to Ex. Fig. 5	VTA-DA/LepR	Ensure IG	GI	perm. (2-sided) of inhibited neurons	vs. sham IG	(no inhibited neurons)	6, 5	68, 67	n/a
related to Ex. Fig. 5	VTA-DA/LepR	Ensure IG	GI	perm. (2-sided) of activated neurons	vs. water IG	1.1014±0.1010 vs. 0.1148±0.0275 pop-z	6, 6	68, 52	0.0015
related to Ex. Fig. 5	VTA-DA/LepR	Ensure IG	GI	perm. (2-sided) of inhibited neurons	vs. water IG	(no inhibited neurons)	6, 6	68, 52	n/a
Fig. 5e	aBLA-D1R	sucrose licks	oral	linear regression model (sucrose z ~ sucralose z)	vs. sucralose (cross-reg.)	R2=0.449	6	51	7.66e-08
Fig. 5f	aBLA-D1R	sucralose licks	oral	perm. (2-sided, paired)	vs. water licks	0.056±0.002 vs. 0.142±0.004 euclidian distance to sucrose trajectory	6	48	9.9999e-06
Fig. 5f	aBLA-D1R	sucralose licks	oral	perm. (2-sided, paired)	vs. mock licks	0.056±0.002 vs. 0.101±0.004 euclidian distance to sucrose trajectory	6	48	9.9999e-06
Fig. 5g	aBLA-D1R	sucrose IG	GI	perm. (2-sided) of activated neurons	vs. sham IG	0.177±0.020 vs. 0.039±0.003 pop-z	10, 8	104, 120	0.0003
Fig. 5g	aBLA-D1R	sucrose IG	GI	perm. (2-sided) of inhibited neurons	vs. sham IG	–0.044±0.003 vs. –0.034±0.002 pop-z	10, 8	104, 120	0.0253
Fig. 5g	aBLA-D1R	intralipid IG	GI	perm. (2-sided) of activated neurons	vs. sham IG	0.234±0.013 vs. 0.039±0.003 pop-z	9, 8	113, 120	9.9999e-06
Fig. 5g	aBLA-D1R	intralipid IG	GI	perm. (2-sided) of inhibited neurons	vs. sham IG	–0.116±0.006 vs. –0.034±0.002 pop-z	9, 8	113, 120	4e-05
Fig. 5g	aBLA-D1R	Ensure IG	GI	perm. (2-sided) of activated neurons	vs. sham IG	0.162±0.020 vs. 0.039±0.003 pop-z	5, 8	76, 120	0.00049
Fig. 5g	aBLA-D1R	Ensure IG	GI	perm. (2-sided) of inhibited neurons	vs. sham IG	–0.034±0.003 vs. –0.034±0.002 pop-z	5, 8	76, 120	0.8791
Fig. 5h	aBLA-D1R	sucrose licks	oral	perm. (2-sided, paired)	vs. sucralose licks (cross-reg.)	0.201±0.007 vs. 0.057±0.003 euclidian distance from first 5 to last 5 bout trajectory	6	51	9.9999e-06
Fig. 5j	aBLA-D1R	sucrose licks	oral	perm. (2-sided)	early vs. late bouts	0.4517±0.2058 vs. 0.3404±0.0806 z	29	8	0.6752
Fig. 5j	aBLA-D1R	sucralose licks	oral	perm. (2-sided)	early vs. late bouts	0.4880±0.1905 vs. 0.0286±0.0676 z	82	8	9.9999e-06
Ex. Fig. 8b	aBLA-D1R	sucrose licks	oral	KS test	vs. sham licks		9, 9	77, 120	6.7e-15
Ex. Fig. 8b	aBLA-D1R	sucrose licks	oral	KS test	vs. mock licks		9, 9	77, 77	0.005
Ex. Fig. 8c	aBLA-D1R	sucrose licks	oral	rise time (sigmoid fit)		-0.183±0.165 s	9	77
Ex. Fig. 8c	aBLA-D1R	sucrose licks	oral	peak time		3.356±0.339 s	9	77
Ex. Fig. 8d	aBLA-D1R	sucrose licks	oral	perm. (2-sided, paired) of licks during 5s	vs. mock	16.446±2.155 vs. 4.791±0.523 licks	9	77	2.0567e-05
Ex. Fig. 8d	aBLA-D1R	sucrose licks	oral	perm. (2-sided, paired) of licks during 0.5s	vs. mock	2.609±0.166 vs. 2.45±0.264 licks	9	77	0.5582
Ex. Fig. 8e	aBLA-D1R	sucrose licks	oral	perm. (2-sided, paired) of z during 5s	vs. mock	0.528±0.157 vs. 0.056±0.053 z	9	77	2e-05
Ex. Fig. 8e	aBLA-D1R	sucrose licks	oral	perm. (2-sided, paired) of act-only z during 5s	vs. mock	0.984±0.247 vs. 0.081±0.087 z	9	77	9.9999e-06
Ex. Fig. 8e	aBLA-D1R	sucrose licks	oral	perm. (2-sided, paired) of z during 0.5s	vs. mock	0.309±0.133 vs. 0.101±0.037 z	9	77	0.0165
Ex. Fig. 8e	aBLA-D1R	sucrose licks	oral	perm. (2-sided, paired) of act-only z during 0.5s	vs. mock	0.695±0.264 vs. 0.231±0.067 z	9	77	0.0035
Ex. Fig. 8f	aBLA-D1R	sucrose licks	oral	linear regression model (z~licks; mean z in 0.5 s of each sucrose bout by mouse)		R2=0.0299	9 (326 total bouts)		0.00173
Ex. Fig. 8f	aBLA-D1R	sucrose licks	oral	linear regression model (z~licks; mean z in 0.5 s of each mock bout by mouse)		R2=0.000143	9 (27 total bouts)		0.953
Ex. Fig. 8h	aBLA-D1R	sucrose licks	oral	perm. (2-sided, paired) of act-only z during 5s	vs. sucralose (cross-reg.)	0.738±0.16 vs. 0.652±0.197 z	6	51	0.6122
Ex. Fig. 8h	aBLA-D1R	sucrose licks	oral	perm. (2-sided, paired) of act-only z during 5s	vs. water (cross-reg.)	0.973±0.33 vs. 0.397±0.095 z	6	51	0.0133
Ex. Fig. 8i	aBLA-D1R	sucrose licks	oral	linear regression model (z~licks; mean z in 5 s of each sucrose bout by mouse)		R2=0.0176	9 (326 total bouts)		0.0165
Ex. Fig. 8i	aBLA-D1R	sucrose licks	oral	linear regression model (z~licks; mean z in 5 s of each mock bout by mouse)		R2=0.0615	9 (27 total bouts)		0.212
Ex. Fig. 8i	aBLA-D1R	sucralose licks	oral	linear regression model (z~licks; mean z in 5 s of each mock bout by mouse)		R2=0.169	6 (153 total bouts)		1.34e-07
Ex. Fig. 8i	aBLA-D1R	water licks	oral	linear regression model (z~licks; mean z in 5 s of each mock bout by mouse)		R2=0.076	7 (89 total bouts)		0.00893
Ex. Fig. 8k	aBLA-D1R	sucrose IG	GI	KS test	vs. sham IG		10, 8	104, 120	0.002
Ex. Fig. 8k	aBLA-D1R	sucrose IG	post–GI	KS test	vs. sham IG		10, 8	104, 120	0.0022
Ex. Fig. 8l	aBLA-D1R	sucrose IG	GI	perm. (2-sided) of mean z by mouse	vs. baseline	0.1997±0.0524 z	10	104	0.00011366
Ex. Fig. 8l	aBLA-D1R	intralipid IG	GI	perm. (2-sided) of mean z by mouse	vs. baseline	0.1451±0.0687 z	9	113	0.0086588
Ex. Fig. 8l	aBLA-D1R	Ensure IG	GI	perm. (2-sided) of mean z by mouse	vs. baseline	0.1729±0.0582 z	5	76	0.043478
Ex. Fig. 8m	aBLA-D1R	sucrose IG	GI	perm. (2-sided) of activated neurons	vs. mannitol IG	0.177±0.020 vs. 0.0554±0.0076 pop-z	10, 6	104, 51	0.021
Ex. Fig. 8m	aBLA-D1R	sucrose IG	GI	perm. (2-sided) of inhibited neurons	vs. mannitol IG	(no inhibited neurons)	10, 6	104, 51	n/a
Ex. Fig. 8m	aBLA-D1R	sucrose IG	GI	perm. (2-sided) of activated neurons	vs. water IG	0.177±0.020 vs. 0.0832±0.0189 pop-z	10, 6	104, 51	0.0256
Ex. Fig. 8m	aBLA-D1R	sucrose IG	GI	perm. (2-sided) of inhibited neurons	vs. water IG	–0.044±0.003 vs. -0.1884±0.0182 pop-z	10, 6	104, 51	0.00010773
Ex. Fig. 8n	aBLA-D1R	sucrose IG	post-GI	perm. (2-sided) of activated neurons	vs. sham IG	0.557±0.047 vs. 0.106±0.008 pop-z	10, 8	104, 120	0.00011
Ex. Fig. 8n	aBLA-D1R	sucrose IG	post-GI	perm. (2-sided) of inhibited neurons	vs. sham IG	–0.135±0.007 vs. –0.079±0.011 pop-z	10, 8	104, 120	0.00039
Ex. Fig. 8n	aBLA-D1R	intralipid IG	post-GI	perm. (2-sided) of activated neurons	vs. sham IG	0.365±0.049 vs. 0.106±0.008 pop-z	9, 8	113, 120	0.0037
Ex. Fig. 8n	aBLA-D1R	intralipid IG	post-GI	perm. (2-sided) of inhibited neurons	vs. sham IG	–0.150±0.011 vs. –0.079±0.011 pop-z	9, 8	113, 120	0.00099999
Ex. Fig. 8n	aBLA-D1R	Ensure IG	post-GI	perm. (2-sided) of inhibited neurons	vs. sham IG	0.461±0.073 vs. 0.106±0.008 pop-z	5, 8	76, 120	0.0032
Ex. Fig. 8n	aBLA-D1R	Ensure IG	post-GI	perm. (2-sided) of activated neurons	vs. sham IG	–0.144±0.025 vs. –0.079±0.011 pop-z	5, 8	76, 120	0.0253
Ex. Fig. 8o	aBLA-D1R	sucrose IG	post-GI	perm. (2-sided) of activated neurons	vs. water IG	0.557±0.047 vs. 0.2632±0.0356 pop-z	10, 6	104, 51	0.0033
Ex. Fig. 8o	aBLA-D1R	sucrose IG	post-GI	perm. (2-sided) of inhibited neurons	vs. water IG	–0.135±0.007 vs. -0.1674±0.0215 pop-z	10, 6	104, 51	0.1075
Ex. Fig. 8o	aBLA-D1R	sucrose IG	post-GI	perm. (2-sided) of activated neurons	vs. mannitol IG	0.557±0.047 vs. 1.0452±0.3516 pop-z	10, 6	104, 51	0.0455
Ex. Fig. 8o	aBLA-D1R	sucrose IG	post-GI	perm. (2-sided) of inhibited neurons	vs. mannitol IG	–0.135±0.007 vs. -0.0451±0.0026 pop-z	10, 6	104, 51	0.0127
Ex. Fig. 8p	aBLA-D1R	sucrose IG	post-GI	perm. (2-sided) of mean z by mouse	vs. baseline	0.515±0.113 z	10	104	5.4125e-06
Ex. Fig. 8p	aBLA-D1R	intralipid IG	post-GI	perm. (2-sided) of mean z by mouse	vs. baseline	0.330±0.196 z	9	113	0.0444
Ex. Fig. 8p	aBLA-D1R	Ensure IG	post-GI	perm. (2-sided) of mean z by mouse	vs. baseline	0.313±0.131 z	5	76	0.0435
Ex. Fig. 8r	aBLA-D1R	sucrose licks	oral	perm. (2-sided) during early bouts	vs. baseline	0.864±0.260 z	9	77	9.9999e-06
Ex. Fig. 8r	aBLA-D1R	sucralose licks	oral	perm. (2-sided) during early bouts	vs. baseline	0.660±0.204 z	6	81	3.99996e-05
Ex. Fig. 8r	aBLA-D1R	water licks	oral	perm. (2-sided) during early bouts	vs. baseline	0.332±0.087 z	7	114	2.99997e-05
Ex. Fig. 8r	aBLA-D1R	sucrose licks	oral	perm. (2-sided) during late bouts	vs. baseline	0.476±0.198 z	9	77	9.9999e-06
Ex. Fig. 8r	aBLA-D1R	sucralose licks	oral	perm. (2-sided) during late bouts	vs. baseline	0.160±0.082 z	6	81	0.0524095
Ex. Fig. 8r	aBLA-D1R	water licks	oral	perm. (2-sided) during late bouts	vs. baseline	0.018±0.035 z	7	114	0.615004

### Sheet: Sheet2
related to Ex.Fig. 5	VTA-DA	Ensure IG	GI	perm. (2-sided) of activated neurons	vs. sham IG	0.200±0.039 vs. 0.075±0.018 pop-z	8, 5	162, 176	3.01E-02
related to Ex.Fig. 5	VTA-DA	Ensure IG	GI	perm. (2-sided) of inhibited neurons	vs. sham IG	–0.059±0.01 vs. –0.064±0.003 pop-z	8, 5	162, 176	0.6448
related to Ex.Fig. 5	VTA-DA	Ensure IG	post–GI	perm. (2-sided) of activated neurons	vs. sham IG	0.131±0.013 vs. 0.283±0.095 pop-z	8, 5	162, 176	0.2264
related to Ex.Fig. 5	VTA-DA	Ensure IG	post–GI	perm. (2-sided) of inhibited neurons	vs. sham IG	–0.230±0.043 vs. –0.115±0.012 pop-z	8, 5	162, 176	0.0091
related to Ex.Fig. 5	VTA-DA	Ensure IG	post–GI	KS test	vs. sham IG		8, 5	162, 176	0.4444
related to Ex.Fig. 5	VTA-DA/CCK	water IG	GI	perm. (2-sided) of activated neurons	vs. sham IG	0.050±0.006 vs. 0.029±0.002 pop-z	8, 8	90, 90	0.0047
related to Ex.Fig. 5	VTA-DA/CCK	water IG	GI	perm. (2-sided) of inhibited neurons	vs. sham IG	–0.132±0.029 vs. –0.088±0.006 pop-z	8, 8	90, 90	0.2394
related to Ex.Fig. 5	VTA-DA/CCK	Ensure IG	GI	perm. (2-sided) of activated neurons	vs. sham IG	1.274±0.162 vs. 0.029±0.002 pop-z	6, 8	77, 90	0.0589
related to Ex.Fig. 5	VTA-DA/CCK	Ensure IG	GI	perm. (2-sided) of inhibited neurons	vs. sham IG	(no inhibited neurons)	6, 8	77, 90	n/a
related to Ex.Fig. 5	VTA-DA/CCK	Ensure IG	GI	perm. (2-sided) of activated neurons	vs. water IG	1.274±0.162 vs. 0.050±0.006 pop-z	6, 8	77, 90	0.0259
related to Ex.Fig. 5	VTA-DA/CCK	Ensure IG	GI	perm. (2-sided) of inhibited neurons	vs. water IG	(no inhibited neurons)	6, 8	77, 90	n/a
related to Ex.Fig. 5	VTA-DA/CCK	Ensure IG	GI	perm. (2-sided) of activity by mouse	vs. baseline	0.756±0.341 vs. 0.0±0.0 z	6	77	0.0141
related to Ex.Fig. 5	VTA-DA/CCK	Ensure IG	GI	LME	vs. baseline	ICC= 0.212	6	77	0.018468
related to Ex.Fig. 5	VTA-DA/CCK	Ensure IG	post–GI	KS test	vs. all VTA-DA		6,8	77, 176	0.2211
related to Ex.Fig. 5	VTA-DA/CCK	Ensure IG	post–GI	perm. (2-sided) of activity by mouse	vs. baseline	0.280±0.193 vs. 0.0±0.0 z	6	77	0.1351
related to Ex.Fig. 5	VTA-DA/CCK	Ensure IG	post–GI	LME	vs. baseline	ICC= 0.145	6	77	0.174
related to Ex.Fig. 5	VTA-DA/CCK	Ensure drinking	oral	perm. (2-sided) of activity by mouse	vs. baseline	1.216±0.343 vs. 0.0±0.0 z	8	73	0.0034
related to Ex.Fig. 5	VTA-DA/CCK	Ensure drinking	oral	LME	vs. baseline	ICC=0.4499	8	73	4.7934e-05
