## Supplementary Table 4 for "The neural basis of flavour-nutrient learning"

### Sheet: Sheet1
Time bin	Area	Cluster size	t	p (FWE-corr)	x	y	z
Total average	left BLA	111	3.47	0.048	-28	-14	-14
Total average	right BLA	46	2.88	0.219	32	-2	-16
minutes 0–2	left BLA	25	2.24	0.609	-22	-6	-18
minutes 0–2	right BLA	34	2.52	4.23	32	-2	-16
minutes 2–4	left BLA	31	3	0.168	-28	-14	-14
minutes 2–4	right BLA	10	2.42	0.489	32	-2	-16
minutes 4–6	left BLA	33	3.14	0.12	-28	-14	-14
minutes 4–6	right BLA	27	2.54	0.409	32	-2	-16
minutes 6–8	left BLA	41	3.71	0.023	-30	-14	-14
minutes 6–8	right BLA	13	2.58	0.78	32	-2	-16
minutes 8–10	left BLA	125	3.68	0.025	-28	-14	-14
minutes 8–10	right BLA	47	2.73	0.293	32	-2	-16
minutes 10–12	left BLA	81	3.52	0.041	-30	-14	-14
minutes 10–12	right BLA	29	2.42	0.498	32	-2	-16
minutes 12–14	left BLA	98	3.03	0.158	-30	-14	-14
minutes 12–14	right BLA	33	2.39	0.505	32	-2	-16
minutes 14–16	left BLA	141	3.65	0.028	-28	-14	-14
minutes 14–16	right BLA	98	2.79	0.265	32	-2	-16
minutes 16–18	left BLA	111	3.37	0.064	-28	-12	-14
minutes 16–18	right BLA	148	2.8	0.255	20	-4	-12
minutes 18–20	left BLA	101	3.21	0.1	-24	-6	-18
minutes 18–20	right BLA	138	3.03	0.155	32	-12	-12
