## Supplementary Table 5 for "The neural basis of flavour-nutrient learning"

### Sheet: Sheet1
Area	left 1	left 2	left 3	left 4	left 5	left 6	left 7	left 8	mean left injection	right 1	right 2	right 3	right 4	right 5	right 6	mean right injection
accessory facial motor nucleus	3.69165	1.04179	0.59342	0.381818	1.48453	0	0.205494	1.27606	1.08434	0	0	1.83004	0.0566082	0.184013	0	0.34511
agranular insular area	2.10505	1.5917	4.66248	0.586444	1.31363	2.42057	0.291163	1.18401	1.76938	1.19491	0.651631	1.64024	0.946156	1.84747	0.503923	1.13072
anterior area	0.209006	0.593446	0.601416	0.0802	1.74634	0.152301	0.140218	0.271589	0.474315	0.461449	0.112857	0.179665	0.517057	0.443226	0.031109	0.290894
anterior cingulate area	0.344113	0.511789	0.400611	0.295488	1.89561	0.306967	0.112248	0.528362	0.549398	1.08418	0.314812	0.766779	0.78688	0.694739	0.0578365	0.617538
anterior hypothalamic nucleus	2.19445	1.42067	1.30563	3.39611	3.72369	1.6196	2.17807	3.89066	2.46611	2.71362	2.58114	1.04936	1.87915	5.87787	2.20454	2.71761
anterior olfactory nucleus	3.43904	1.23781	2.98682	0.441091	0.996758	2.72439	0.611964	2.24132	1.8349	1.92005	1.23161	2.74299	1.17547	1.26408	0.554737	1.48149
anterior pretectal nucleus	0.380684	0.285464	0.645952	0.0820695	0.155597	0.152571	0.270669	0.513354	0.310795	0.34582	0.266479	1.92347	0.123626	0.280783	0.333078	0.545543
anterolateral visual area	0.363784	0.238962	0.796896	0.10379	2.26278	0.142946	0.209661	0.82359	0.617801	0.124458	0.17143	0.0761249	1.43418	0.413351	0.06204	0.380265
anteromedial visual area	0.544168	0.531205	0.420493	0.0938027	2.46699	0.203056	0.183089	0.194683	0.579685	0.326759	0.344886	0.236235	0.987208	0.683057	0.0402721	0.436403
anteroventral nucleus of thalamus	0.273558	0.337364	0.294337	0.00354228	0.166025	0.0765709	0.00412509	0.0108397	0.145795	1.11515	0.052982	0.448951	0.248645	0.0523677	0.111084	0.338197
basolateral amygdalar nucleus	1.9571	1.25531	2.5119	1.13542	2.88786	1.79081	0.248358	1.31624	1.63787	1.82429	0.617856	0.720405	0.766295	0.758626	0.52242	0.868316
basomedial amygdalar nucleus	2.37039	1.28725	2.9432	1.75237	3.70181	2.09193	0.395759	2.13296	2.08446	1.84049	1.26161	0.488024	1.29651	1.65691	1.04533	1.26481
bed nuclei of the stria terminalis	2.86009	2.02074	2.49614	2.34847	3.85299	2.23291	1.16489	2.52699	2.4379	5.09572	2.3117	5.41195	1.14482	5.51497	0.936121	3.40255
caudoputamen	0.307818	0.271106	0.426438	0.0382601	0.202737	0.126824	0.0129335	0.0389894	0.178138	0.894887	0.0626941	0.653787	0.0520097	0.0699467	0.0239495	0.292879
central amygdalar nucleus	1.92487	1.51001	3.57436	1.85174	3.05429	2.8167	0.572697	2.05032	2.16937	3.50911	1.60245	1.23416	1.81622	2.51846	1.07367	1.95901
central lateral nucleus of the thalamus	0.275277	0.733447	0.419634	0.0494828	0.295165	0.151467	0.102802	0.203095	0.278796	1.67166	0.0974142	0.643943	0.179658	0.147082	0.0445011	0.464043
central medial nucleus of the thalamus	0.623248	0.376226	0.698054	0.347157	1.9795	0.241754	0.237022	0.915576	0.677317	2.62101	0.477732	1.92913	0.718618	0.68322	0.322754	1.12541
copula pyramidis	0.398574	0.323945	0.333924	0.0287468	0.229153	0.0586324	0.0364767	0.104406	0.189232	0.0780849	0.0230856	1.82062	0.0673069	0.0553166	0.351785	0.399366
cortical amygdalar area	1.23489	0.996024	1.88266	0.81577	3.11257	0.855254	0.320323	1.64847	1.35824	0.739686	0.530873	0.551599	0.344433	1.14931	0.598799	0.65245
crus 1	0.37122	0.340043	0.313299	0.0407024	0.25918	0.119473	0.0279308	0.169292	0.205142	0.152456	0.0328352	0.686179	0.0396057	0.129596	0.230963	0.211939
crus 2	0.2755	0.275686	0.506856	0.0284972	0.165763	0.0931038	0.107652	0.193241	0.205787	0.149023	0.0233495	0.941671	0.0492492	0.0822869	0.53638	0.296993
declive (vi)	0.273735	0.171803	0.281405	0.036849	0.173535		0.167337	0.254024	0.194098	0.00827188	0.0371037	2.46277	0.0649672	0.0849808	0.441261	0.51656
dentate gyrus	0.423895	0.522279	0.636315	0.408167	1.35471	0.137869	0.0549553	0.16325	0.462679	0.716903	0.22105	0.47882	0.553728	0.847109	0.0176157	0.472538
diagonal band nucleus	0.436578	0.709266	0.516695	0.501082	5.89391	0.313361	1.3615	1.87244	1.4506	1.48007	0.812708	1.60333	1.08117	1.52161	0.312322	1.1352
dorsal auditory area	0.303677	0.465262	0.626587	0.0759259	2.04909	0.150291	0.140477	0.46012	0.533928	0.386013	0.1258	0.0622707	0.658978	0.361651	0.158958	0.292278
dorsal part of the lateral geniculate complex	0.664462	0.602614	0.449673	0.0298375	0.334231	0.167312	0.0641299	0.328335	0.330074	1.47174	0.0845911	1.13967	0.112023	0.0960953	0.0325721	0.489449
dorsomedial nucleus of the hypothalamus	2.53857	1.47094	1.6307	3.90415	6.28738	1.35586	1.74194	2.31345	2.65537	1.8791	2.71788	0.0637839	1.78731	4.91488	1.52835	2.14855
ectorhinal area	1.53078	2.49593	5.13004	1.44688	2.00002	4.71075	0.666306	1.44629	2.42837	0.845048	0.640045	0.980737	0.645981	2.69053	0.790297	1.09877
endopiriform nucleus	1.5741	1.28247	2.04184	0.765886	2.48511	1.40698	0.186526	1.05143	1.34929	1.97701	0.382853	2.18359	0.466847	1.06724	0.277057	1.0591
entorhinal area	0.674998	1.28901	1.77349	0.698236	0.694207	2.389	0.482749	0.565146	1.07085	1.35846	0.339469	1.13275	0.578483	0.867707	0.574137	0.808502
ethmoid nucleus of the thalamus	0.334051	0.361391	0.426522	0.0232812	0.158953	0.0712203	0.134676	0.475398	0.248187	1.13144	0.0987622	1.06296	0.162347	0.0274302	0.0833813	0.427721
facial motor nucleus	1.65054	0.45736	1.13795	0.0366994	0.301633	0.37731	0.0382912	0.403632	0.550427	0.771029	0.116438	0.630186	0.10951	0.110728	0.19514	0.322172
field ca1	0.79026	0.539703	1.14028	0.312386	0.843953	0.532838	0.193537	0.189038	0.567749	0.615571	0.250279	0.348633	0.219954	0.418129	0.0944514	0.324503
field ca3	0.769758	0.655339	0.93304	0.481927	0.774113	0.578191	0.275086	0.379079	0.605816	1.44803	0.629407	0.959902	0.455738	1.15849	0.130768	0.797057
flocculus	0.241844	0.232939	0.162777	0.0266236	0.130982	0.112036	0.00030091	0.104932	0.126554	0.574589	0.0170357	0.307028	0.0201039	0.0440345	0.0806204	0.173902
gigantocellular reticular nucleus	2.25328	0.987711	2.94976	0.328742	1.04826	0.995334	0.138581	1.01404	1.21446	2.11764	0.324413	3.43375	0.269603	0.273829	0.395199	1.13574
globus pallidus	0.567682	0.601315	1.41524	0.148003	0.348247	0.565361	0.0529283	0.171096	0.483735	2.18491	0.157309	2.35607	0.106503	0.159894	0.338322	0.883835
gustatory areas	1.00625	1.15743	3.6035	0.617612	1.61584	1.70477	0.0610674	0.874481	1.33012	1.20135	0.763361	0.509132	0.948126	1.36	0.22668	0.834775
inferior colliculus	0.298028	0.490538	0.236927	0.114481	0.167107	0.165962	0.0582255	0.673218	0.275561	0.508743	0.32823	0.308304	0.408491	0.279242	0.1226	0.325935
infralimbic area	2.19314	0.421897	3.01305	1.38647	2.46472	1.27441	0.12156	0.846628	1.46523	1.71713	1.11206	2.80357	0.942965	2.7217	0.278111	1.59592
interanterodorsal nucleus of the thalamus	0.157498	0.358477	0.612213	0.164158	1.03921	0.113617	0.0477059	0.282773	0.346957	1.79304	0.239039	2.38685	1.70689	0.643268	0.129486	1.14976
interanteromedial nucleus of the thalamus	0.343966	0.299023	0.61215	0.884533	3.27932	0.299601	0.452627	0.168123	0.792419	3.36146	0.766332	2.80439	1.8598	2.00181	0.306025	1.84997
intermediate reticular nucleus	1.68214	0.529155	1.63735	0.181003	0.489497	0.404418	0.162763	0.63792	0.715531	1.12571	0.185385	2.15087	0.112051	0.100597	0.537012	0.701936
intermediodorsal nucleus of the thalamus	1.03989	1.31348	2.64168	0.558251	4.55857	1.18819	0.368929	2.56215	1.77889	3.93581	1.31468	0.943229	0.965519	1.47477	0.394636	1.50478
interposed nucleus	0.595637	0.705001	0.903488	0.0532016	0.38201	0.344389	0.0214084	0.15493	0.395008	0.84551	0.0527483	1.74301	0.105526	0.125883	0.19626	0.511489
lateral amygdalar nucleus	1.8007	1.05991	1.83685	1.11333	2.89242	1.43856	0.176425	1.13521	1.43168	1.54023	0.659216	0.570407	0.761863	0.990231	0.401172	0.820521
lateral dorsal nucleus of thalamus	0.419996	0.591888	0.587267	0.0513823	0.182258	0.0721313	0.0058935	0.020944	0.24147	1.48497	0.0951532	0.784881	0.0840808	0.0325324	0.0251049	0.417787
lateral geniculate	0.853269	0.557969	0.684421	0.169426	0.435596	0.263728	0.312225	0.654433	0.491383	1.81018	0.176283	1.28745	0.26092	0.245148	0.0800211	0.643334
lateral geniculate complex	0.839594	0.57953	0.687242	0.141119	0.43247	0.26616	0.295482	0.609464	0.481383	1.78434	0.156427	1.26558	0.233124	0.200916	0.0733263	0.618953
lateral hypothalamic area	1.62179	1.19166	1.26438	1.78431	3.01023	1.09305	1.334	2.31748	1.70211	2.75144	1.40509	0.924459	1.19299	2.55427	1.5076	1.72264
lateral posterior nucleus of the thalamus	0.372808	0.526708	0.565093	0.0350954	0.477078	0.207176	0.120938	0.339004	0.330487	0.914397	0.141363	1.37355	0.548835	0.142022	0.072667	0.532139
lateral septal nucleus	2.79566	1.2546	1.17131	3.57654	2.54454	1.84745	1.06228	2.91445	2.14585	2.77505	3.46813	2.7053	1.08553	3.7794	0.483965	2.3829
lateral visual area	0.319789	0.478406	0.351943	0.0583441	1.61898	0.0900928	0.0850063	0.107235	0.388725	0.239497	0.0658158	0.0446179	0.987179	0.315272	0.0330468	0.280905
lobule ii	0.612795	0.492183	0.588874	0.106633	0.366803	0.300961	0.0188369	0.497276	0.373045	0.75637	0.0489261	1.87177	0.198813	0.0893653	0.443219	0.568078
lobule iii	0.589983	0.442665	0.597628	0.0471563	0.289966	0.251342	0.00753958	0.558146	0.348053	0.628404	0.0472413	2.34554	0.153093	0.0838362	0.534052	0.632028
lobules iv-v	0.584961	0.36881	0.574394	0.0397384	0.221532	0.215857	0.0869523	0.301209	0.299182	0.561229	0.0484726	1.44592	0.0830632	0.0736972	0.265095	0.412913
medial amygdalar nucleus	2.53972	1.29437	2.11871	1.93589	4.18438	1.99037	0.454143	2.08147	2.07488	1.80514	1.50357	0.32359	1.40212	2.8339	1.09422	1.49376
medial vestibular nucleus	0.971503	0.724507	1.61319	0.204721	1.12836	0.508598	0.0524757	0.461403	0.708095	0.671223	0.213497	1.88004	0.207582	0.194337	0.654452	0.636855
mediodorsal nucleus of thalamus	0.348199	0.753643	0.876442	0.231001	1.28858	0.417677	0.085922	0.753459	0.594365	1.94615	0.397827	0.884365	0.548275	0.326689	0.232985	0.722715
medullary reticular nucleus	2.58502	0.739382	1.73988	0.161808	0.261902	0.41025	0.235221	0.605167	0.842328	0.642093	0.260489	3.33715	0.16516	0.111881	0.813926	0.88845
midbrain reticular nucleus	0.536188	0.804426	2.29676	0.8432	0.708239	0.514173	0.807508	1.49952	1.00125	0.846281	0.928584	1.84649	0.67973	0.735534	0.553414	0.931671
nodulus (x)	0.366564	0.219204	0.165787	0.00772708	0.184112	0.0466406	0.115549	0.432262	0.192231	0.0878483	0.0438055	0.134437	0.0373476	0.0429789	0.562471	0.151481
nucleus accumbens	0.985332	0.336421	0.624327	0.313984	0.578507	0.179856	0.345173	0.66167	0.503159	0.975778	0.471707	0.790279	0.564395	0.537468	0.173188	0.585469
nucleus of the brachium of the inferior colliculus	0.585029	0.493801	0.745683	0.587928	1.66542	1.07081	2.11343	1.89334	1.14443	0.455356	0.808527	0.389651	0.614941	0.865324	0.364728	0.583088
nucleus of the lateral lemniscus	0.409897	1.53925	1.50709	0.176007	0.785577	0.607444	0.178457	0.527702	0.716429	1.0284	0.246469	1.42322	0.139017	0.211859	0.233676	0.547106
nucleus of the solitary tract	1.48678	0.729718	1.93086	1.40318	1.01327	0.374988	0.550162	1.63353	1.14031	0.499834	1.41999	1.13272	0.818246	0.375808	0.417037	0.777272
olfactory areas	1.58046	0.729099	2.11429	0.435255	1.18838	1.2551	0.324684	0.959689	1.07337	1.93149	0.640515	2.75102	0.475484	0.916961	0.242751	1.1597
olfactory tubercle	0.405354	0.334686	0.21035	0.0967167	0.876076	0.0737836	0.147162	0.2791	0.302904	0.225714	0.130445	0.749338	0.103413	0.194796	0.063474	0.24453
orbital area	1.00149	0.544175	0.998275	1.08004	1.03333	0.850278	0.168886	0.726617	0.800386	1.31241	0.542919	1.02775	1.65975	1.2804	0.163264	0.997748
pallidum	0.895472	0.776973	1.33224	0.421146	1.92493	0.978573	0.42341	0.756119	0.938608	2.04037	0.556369	1.9177	0.461741	0.94449	0.453779	1.06241
parabrachial nucleus	2.25668	1.42605	2.46028	2.06774	1.56945	2.73906	0.596644	2.15221	1.90851	3.97643	1.91751	3.134	1.89301	1.10858	1.04237	2.17865
parafascicular nucleus	0.556225	1.01437	0.772356	0.497382	0.530022	0.352287	0.770611	1.46379	0.74463	2.39126	0.617271	0.781426	0.25232	0.776018	0.651953	0.911707
paraflocculus	0.199549	0.226761	0.141704	0.0198185	0.0790421	0.097675	0.000376326	0.0523514	0.10216	0.387723	0.015408	0.327799	0.0150163	0.0317111	0.0776836	0.142557
paragigantocellular reticular nucleus	1.54011	1.09456	3.42564	0.485845	0.717503	1.02662	0.366904	1.38917	1.2558	3.14648	0.350892	3.31534	0.375636	0.215378	0.393979	1.29962
paramedian lobule	0.302308	0.205294	0.241557	0.0211194	0.216716	0.0346977	0.057738	0.141126	0.15257	0.129719	0.0129422	1.17453	0.0331078	0.0515767	0.36878	0.29511
parasubiculum	0.109198	0.286704	0.0289309	0.246633	0.219614	0.0337227	0	0.0588106	0.122952	0.350413	0.00551163	0.0414151	0.248615	0.255168	0.0193889	0.153419
paraventricular nucleus of the thalamus	1.34287	1.20021	2.57701	1.78968	3.74367	0.520169	1.07947	1.92317	1.77203	3.35689	1.02445	0.977349	0.821175	2.86927	0.769801	1.63649
parvicellular reticular nucleus	1.35552	0.710285	1.58735	0.414234	0.643696	0.398754	0.203627	0.965979	0.784931	0.700421	0.33741	1.92038	0.126188	0.124899	0.40726	0.602759
pedunculopontine nucleus	1.19417	1.7945	2.78554	1.65056	1.28658	1.34037	0.1995	1.80375	1.50687	1.73029	2.59482	1.90321	1.85092	1.04027	1.00838	1.68798
periaqueductal gray	0.696841	0.948973	1.89799	1.45437	0.79565	0.748578	0.834035	2.28104	1.20718	1.52823	1.83191	1.28513	1.64627	1.70345	1.10784	1.51714
perirhinal area	1.36633	3.08708	4.57981	0.979218	1.16435	4.50004	0.774897	1.11131	2.19538	1.30845	0.545656	1.56792	0.5195	1.95186	0.857833	1.1252
piriform area	1.4705	1.26265	1.77154	0.610969	0.912042	1.70503	0.493033	1.15452	1.17254	1.35447	0.563075	1.4765	0.753037	1.19834	0.49982	0.974208
piriform-amygdalar area	1.30297	1.26503	1.13574	0.5111	1.41374	1.13551	0.473488	1.26107	1.06233	1.08763	0.422923	1.34512	0.429477	0.825168	0.485341	0.765943
pontine gray	1.62885	2.13602	1.81114	0.0259345	2.19213	0.336545	0.0539314	0.0406153	1.02815	1.43586	0.134366	3.91869	0.158626	0.122121	0.00910974	0.963128
pontine reticular nucleus	1.63739	1.60167	1.88991	0.485802	0.901545	0.729987	0.248751	1.14479	1.07998	1.52229	0.435801	1.84221	0.262986	0.356208	0.529308	0.8248
posterior amygdalar nucleus	1.83197	1.01544	2.06157	1.90408	3.53485	2.54465	0.306291	1.11466	1.78919	0.463539	1.36644	0.123165	0.593038	0.992999	0.853404	0.732098
posterior complex of the thalamus	0.318339	0.370684	0.793016	0.0110049	0.142776	0.117685	0.00688181	0.168508	0.241112	1.7778	0.0323382	0.362172	0.0544099	0.0492161	0.0269498	0.383814
posterior hypothalamic nucleus	1.99865	1.86528	1.66387	3.19643	2.91691	1.45945	3.21344	2.88086	2.39936	2.30009	2.71835	0.339219	1.17462	3.61603	2.29258	2.07348
posterior limiting nucleus of the thalamus	0.517608	0.607642	1.35196	0.435681	0.617017	0.408564	0.73977	0.70744	0.67321	0.754804	0.740352	2.88779	0.955393	0.644293	0.497631	1.08004
posterolateral visual area	0.056365	0.171694	0.00212176	0.00124668	0.00273721	0.00850574	0	0.0061138	0.031098	0.189694	0.0016923	0.00381383	0.422938	0.00347386	0.0261307	0.107957
posteromedial visual area	0.172973	0.607228	0.345762	0.126496	1.19481	0.131472	0.0564111	0.0756793	0.338854	0.305174	0.148818	0.170042	0.962355	0.269162	0.0184874	0.31234
postpiriform transition area	0.730235	1.40873	1.84186	0.605793	0.884092	1.58809	0.450124	1.02496	1.06674	1.05313	0.318457	0.957416	0.260705	0.666529	0.450527	0.617794
postsubiculum	0.207353	0.487646	0.135423	0.00970894	0.167494	0.0628398	0.00129723	0.0220801	0.13673	0.071592	0.0566746	0.427092	0.0634971	0.0260958	0.0115139	0.109411
prelimbic area	1.66996	0.303697	1.80176	0.766542	5.33255	0.549591	0.211051	0.738587	1.42172	1.03662	0.685176	1.70371	1.02903	1.37233	0.0179064	0.974129
presubiculum	0.0734572	0.406672	0.749484	0.020891	0.486043	0.0120326	0	0.0485676	0.224643	0.429271	0.0169398	0.0376427	0.115636	0.144827	0.00246192	0.124463
primary auditory area	0.442475	0.270111	0.178737	0.0594144	2.00994	0.148332	0.147526	0.627646	0.485522	0.302001	0.2129	0.270072	0.476535	0.834028	0.174452	0.378331
primary motor area	0.421374	0.411293	2.24779	0.0695454	1.56481	0.26997	0.050031	0.228769	0.657948	0.721136	0.233044	0.576032	0.733375	0.295293	0.0839735	0.440475
primary somatosensory area	0.360855	0.408378	0.96915	0.035655	1.11767	0.196563	0.0444879	0.234925	0.420961	0.744456	0.10142	0.260187	0.192077	0.200236	0.142276	0.273442
primary visual area	0.188817	0.315546	0.125966	0.00904916	0.750693	0.0058782	0.00803752	0.0190376	0.177878	0.175337	0.0186756	0.00863844	0.309258	0.075702	0.00418196	0.0986322
principal sensory nucleus of the trigeminal	0.934866	0.759931	0.952539	0.0556477	0.298239	0.532307	0.0351251	0.160159	0.466102	1.53863	0.0943219	1.0737	0.0915771	0.139549	0.104013	0.506966
prosubiculum	0.844043	0.468679	1.48757	0.209251	0.708371	0.376437	0.100134	0.251614	0.555763	0.149638	0.044387	0.214762	0.269532	0.811396	0.00549388	0.249201
reticular nucleus of the thalamus	0.568639	0.55107	0.838944	0.0783981	0.349735	0.21602	0.0334316	0.218069	0.356788	2.05899	0.142459	1.21761	0.128555	0.129706	0.129585	0.634485
retroparafascicular nucleus	0.401746	0.229313	0.0932792	0.236602	0.590283	2.36966	0.678887	1.53215	0.76649	0.313953	0.352678	0.365408	0.176714	0.699168	0.814264	0.453697
retrosplenial area	0.239512	0.597912	0.411986	0.0395598	0.657065	0.104172	0.0492367	0.112958	0.27655	0.362875	0.0723585	0.257901	0.257088	0.214761	0.0369934	0.200329
rostrolateral area	0.274434	0.430547	0.481631	0.043768	2.17578	0.0704431	0.0666879	0.280921	0.478027	0.816393	0.0714781	0.0379395	0.620929	0.331191	0.0528449	0.321796
secondary motor area	0.503464	0.444978	1.72607	0.172338	2.28975	0.348761	0.126282	0.363432	0.746885	0.667226	0.298125	0.669473	0.776002	0.799672	0.109768	0.553378
simple lobule	0.461076	0.319005	0.360026	0.0284306	0.260884	0.152044	0.037317	0.293479	0.239033	0.443851	0.0253472	0.532981	0.0413462	0.106908	0.268036	0.236412
spinal nucleus of the trigeminal	1.04237	0.564365	1.07825	0.158175	0.458188	0.296383	0.127589	0.412967	0.517285	0.753992	0.242197	1.3907	0.113618	0.113836	0.269713	0.480676
subiculum	0.392221	0.530879	1.04341	0.106492	0.472255	0.122037	0.0200618	0.0970807	0.348054	0.247015	0.0482207	0.279528	0.195443	0.338379	0.0258834	0.189078
submedial nucleus of the thalamus	0.181076	0.239706	0.278953	0.0963382	0.803913	0.0444168	0.0024206	0.429485	0.259539	3.03807	0.139044	0.670784	0.257231	0.203818	0.0252851	0.722372
subparafascicular nucleus	1.01348	1.44669	1.22253	1.62542	1.2272	0.594248	1.48168	1.57558	1.27335	1.59327	1.6495	1.47442	0.430947	2.35708	1.23253	1.45629
substantia innominata	0.858557	0.658264	0.835541	0.723584	1.45355	0.431055	0.760326	1.22238	0.867907	1.94569	0.625603	1.13407	0.720054	0.865501	0.262625	0.925591
substantia nigra	1.58701	0.839471	1.26451	0.169361	0.344563	0.428828	0.496869	0.795147	0.74072	0.960069	0.209435	2.01935	0.10562	0.181169	0.366515	0.64036
superior colliculus	0.312632	0.414452	0.869632	0.355974	0.247475	0.268843	0.366452	1.15443	0.498737	0.259851	0.744592	0.580714	0.490406	0.529682	0.30678	0.485338
superior olivary complex	1.7959	1.33781	1.3865	0.0796049	0.6838	0.750909	0.0483363	0.369132	0.806498	1.46481	0.160278	1.89149	0.243467	0.253785	0.200261	0.702348
supplemental somatosensory area	0.374233	0.506461	2.58199	0.139584	1.83811	0.578345	0.0870467	0.484577	0.823793	0.585854	0.170279	0.132773	0.404368	0.540045	0.166094	0.333236
supraoculomotor periaqueductal gray	0.911207	0.270852	4.20034	0.912308	0.562839	1.14631	0.53251	1.64498	1.27267	0.484768	2.80058	0	0.190507	2.36385	1.94728	1.29783
taenia tecta	2.25026	1.23975	2.53235	1.15438	1.64083	3.04044	0.747601	1.73587	1.79269	0.616216	0.654728	2.91354	0.8504	1.53226	0.299207	1.14439
tegmental reticular nucleus	1.10064	2.07909	2.04057	0.0835115	1.7742	1.17809	0.275433	0.357863	1.11117	1.07309	0.378276	4.26419	0.343012	0.341697	0.408945	1.13487
temporal association areas	1.33498	0.944821	1.6862	0.306662	2.22453	1.2716	0.446859	1.04924	1.15811	0.750063	0.353849	0.268104	0.565078	2.14164	0.579826	0.776426
thalamus	0.562263	0.572478	0.86764	0.302396	0.752798	0.253753	0.195863	0.537216	0.505551	2.02948	0.286823	0.960011	0.330871	0.448021	0.181551	0.706126
uvula (ix)	0.34482	0.127993	0.216061	0.0275984	0.144689	0	0.0560143	0.145166	0.132793	0.0177431	0.00859976	3.61665	0.0855546	0.0247242	0.290482	0.673958
ventral anterior-lateral complex of the thalamus	0.305924	0.433895	0.573939	0.0229908	0.126379	0.07031	0.0180857	0.0374482	0.198622	3.1686	0.107285	0.83568	0.0480838	0.073223	0.0775724	0.718407
ventral auditory area	0.662771	0.630665	0.708145	0.123482	1.68129	0.330807	0.220297	1.0188	0.672032	0.748337	0.313463	0.35529	0.32913	1.34443	0.353882	0.574089
ventral cochlear nucleus	0.922248	0.848151	0.713269	0.0410054	0.694688	0.519062	0.000201266	0.231607	0.496279	0.983202	0.145576	1.57998	0.0638632	0.143342	0.0232414	0.489868
ventral medial nucleus of the thalamus	0.343154	0.391022	1.01575	0.437735	0.372691	0.120934	0.22101	0.913447	0.476968	2.20135	0.179156	0.848674	0.293502	0.456781	0.0963523	0.679302
ventral part of the lateral geniculate complex	1.20503	1.45326	0.371674	0.801191	2.15632	0.535461	0.284947	1.92057	1.09106	0.271704	0.411244	0.508883	0.166485	0.0282334	0.146807	0.255559
ventral posterolateral nucleus of the thalamus	0.526846	0.506751	0.882361	0.139594	0.125486	0.182684	0.145055	0.452705	0.370185	2.40169	0.135406	1.06359	0.175013	0.149338	0.0608307	0.664311
ventral posteromedial nucleus of the thalamus	0.670735	0.490332	0.823056	0.100423	0.224722	0.15167	0.0835617	0.317582	0.35776	2.32044	0.0868389	0.637317	0.083647	0.111483	0.0425903	0.547052
visceral area	0.941625	1.5063	9.32588	0.875203	1.59006	4.57803	0.186213	1.43528	2.55482	0.972589	0.741922	0.302476	0.752685	2.25068	0.740295	0.960108
zona incerta	0.552374	0.614021	0.721946	0.807432	0.687827	0.563558	0.913045	1.62795	0.811019	1.44078	0.614842	0.688203	0.637429	1.27983	0.752179	0.902211
