## Supplementary Table 6 for "The neural basis of flavour-nutrient learning"

### Sheet: Sheet1
input(x), output(y)	VISC (aIC)	ECTO	PERI	POST AMY	VLGN	BMA	BLA	AFMN	CAA	TT	AI (mIC)	LA	MeA	NBIC	DMH
VISC (aIC)	0	1	3	4	0	3	5	0	3	2	5	3	2	0	1
ECTO	0	0	3	0	0	0	0	0	0	0	0	2	1	0	0
PERI	3	4	0	3	0	3	5	0	3	1	3	4	2	0	0
POST AMY	0	0	1	0	0	5	5	0	4	0	0	3	3	0	1
VLG	0	0	0	0	0	0	0	0	0	0	0	0	0	1	0
BMA	3	0	3	5	0	0	5	0	4	0	3	3	3	0	3
BLA	5	1	3	5	0	5	0	0	5	1	5	5	3	0	0
AFMN	0	0	0	0	0	0	0	0	0	0	0	0	0	0	0
CAA	2	2	2	5	0	5	5	0	0	2	3	2	4	0	2
TT	1	0	0	3	0	3	2	0	5	0	2	2	2	0	1
AI (mIC)	5	0	2	5	0	5	5	0	4	1	0	3	2	0	1
LA	3	1	3	4	0	5	5	0	3	1	3	0	2	0	1
MeA	2	1	2	3	0	4	3	0	4	3	2	2	0	0	4
NBIC	0	0	0	0	1	0	0	0	0	0	0	0	0	0	0
DMH	2	0	0	2	0	3	2	0	2	1	2	1	3	0	0
input(x), output(y)	IAMT	BNST	IAD	Uvula	VAL	SMT	CM	PoL	GP	Declive	PAG	VPL	Lob III	RTN	PB
IAMT	0	0	1	0	0	0	1	0	0	0	0	0	0	2	0
BNST	0	0	1	0	0	1	1	0	0	0	3	0	0	0	3
IAD	2	0	0	0	0	0	1	0	0	0	0	0	0	1	0
Uvula	0	0	0	0	0	0	0	0	0	0	1	0	0	0	2
VAL	0	0	0	0	0	0	1	0	0	0	0	1	0	3	0
SMT	0	3	0	0	0	0	3	0	0	0	2	0	0	1	3
CM	2	0	3	0	1	3	0	1	1	0	3	1	0	2	3
PoL	0	0	0	0	0	0	0	0	0	0	0	1	0	1	0
GP	0	0	0	0	1	0	1	0	0	0	1	0	0	3	0
Declive	0	0	0	0	0	0	0	0	0	0	0	0	0	0	0
PAG	0	5	0	0	0	2	2	0	0	0	0	0	0	1	4
VPL	0	0	0	0	1	0	1	1	0	0	0	0	0	2	0
Lob III	0	0	0	0	0	0	0	0	0	0	0	0	0	0	2
RTN	2	1	2	0	4	3	3	2	0	0	0	4	0	0	1
PB	1	3	2	2	1	2	3	0	0	0	2	0	0	0	0
